# *Caenorhabditis briggsae* ancestral genomic hyper-diversity contrasts with globally distributed genome-wide haplotypes

**DOI:** 10.64898/2025.12.08.693002

**Authors:** Nicolas D. Moya, Bowen Wang, Robyn E. Tanny, Michael E.G. Sauria, Lance M. O’Connor, Ayeh Khorshidian, Ryan McKeown, Charlie Gosse, Clayton M. Dilks, Timothy A. Crombie, Gaotian Zhang, Emha Rais, Lise Frézal, Viet Dai Dang, Elkana Haryoso, Mia P. Devi, Clotilde Gimond, Daniel E. Cook, Jung-Chen Hsu, Amanda O. Shaver, Stefan Zdraljevic, Aurélien Richaud, Tongshu Wen, Aatira Mehraj, H Sharanya, Karthick Raja Arulprakasam, Emily J. Koury, Nicole M. Roberto, Etta S. Schaye, Varsha Singh, Hagus Tarno, Michael Ailion, Annalise B. Paaby, Zhongying Zhao, Asher D. Cutter, John Wang, Matthew V. Rockman, Marie-Anne Félix, Christian Braendle, Erik C. Andersen

## Abstract

Comparative genomics provides a powerful framework to uncover the molecular and evolutionary mechanisms that shape genetic diversity within and across species, revealing how shared and lineage-specific processes influence their evolutionary trajectories through time. The nematode *Caenorhabditis briggsae* is distributed world-wide and is a comparative model to *Caenorhabditis elegans* in the biology of development, cellular mechanisms, neurobiology, genetic mappings of complex traits, and genome evolution. Following massive collection efforts by the nematode research community, we present the isolation of over 2,000 wild strains and analyses of genome sequences that catalog over six million single-nucleotide and insertion-deletion variants. This genome and strain resource provide a powerful means to interrogate the causal genetic bases of phenotypic variation for diverse traits. Additionally, we describe its global population structure and discover new and genetically distinct groups within this primarily self-fertilizing species, including groups of highly related strains that were sampled across different continents. We leverage expansive genetic variation to decipher the effects of linkage and selection on the distribution of genetic diversity across the genome and across geographic regions. Within the species, we find genomic regions with extremely high levels of genetic variation similar to hyper-divergent regions found in *C. elegans* and other species. These regions harbor new genes and variation enriched for environmental sensing and pathogen responses. In comparison to the outbreeding sister species *Caenorhabditis nigoni*, we conclude that long-term balancing selection has maintained substantial functional variation since the divergence from their outbreeding ancestor, likely in response to differences in the ecological niche. Overall, this massive strain resource enables future comparative genetics and genomics studies, including genome-wide association studies between *Caenorhabditis* species.
