## Supplementary material for "*Caenorhabditis briggsae* ancestral genomic hyper-diversity contrasts with globally distributed genome-wide haplotypes": Table S3

isotype	PC1	PC2	PC3	PC4	geo	Cluster
AF16	-0.011	0.0057	0.0127	-0.0015	Asia	Global
BRC20069	-0.011	0.0057	0.0127	-0.0015	Taiwan	Global
BRC20073	-0.0111	0.0057	0.0128	-0.0016	Taiwan	Global
BRC20075	-0.0023	-0.0462	-0.1194	0.1111	Taiwan	Taiwan
BRC20077	-0.0111	0.0057	0.0132	-0.0016	Taiwan	Global
BRC20081	-0.0084	4e-04	5e-04	0.0012	Taiwan	Global
BRC20085	-0.0112	0.0058	0.0131	-0.0019	Taiwan	Global
BRC20088	-0.0083	3e-04	1e-04	0.0011	Taiwan	Global
BRC20089	-0.011	0.0058	0.0128	-0.0014	Taiwan	Global
BRC20090	-0.0109	0.0056	0.0127	-0.0016	Taiwan	Global
BRC20092	-0.0112	0.0056	0.0132	-0.0019	Taiwan	Global
BRC20093	-0.0109	0.0056	0.0124	-0.0014	Taiwan	Global
BRC20094	-0.0112	0.0057	0.0134	-0.002	Taiwan	Global
BRC20095	-0.011	0.0057	0.0128	-0.0015	Taiwan	Global
BRC20096	-0.011	0.0057	0.0127	-0.0015	Taiwan	Global
BRC20098	-0.0109	0.0057	0.0125	-0.0014	Taiwan	Global
BRC20099	-0.0109	0.0057	0.0127	-0.0016	Taiwan	Global
BRC20100	-0.0111	0.0057	0.0126	-0.0014	Taiwan	Global
BRC20102	-0.011	0.0057	0.0129	-0.0014	Taiwan	Global
BRC20103	-0.0112	0.0058	0.0129	-0.0014	Taiwan	Global
BRC20105	-0.0113	0.0059	0.0134	-0.002	unknown	Global
BRC20107	-0.0112	0.006	0.0134	-0.002	unknown	Global
BRC20115	-8e-04	-0.0387	-0.0947	-0.0035	Taiwan	Mixed
BRC20119	-0.0115	0.0064	0.0145	-0.0021	Taiwan	Global
BRC20228	-0.011	0.0057	0.0127	-0.0014	Taiwan	Global
BRC20229	-0.0021	-0.0443	-0.1136	0.1053	Taiwan	Taiwan
BRC20230	-0.0085	5e-04	6e-04	8e-04	Taiwan	Global
BRC20232	-0.0021	-0.044	-0.1136	0.1053	Taiwan	Taiwan
BRC20238	-0.0083	5e-04	9e-04	8e-04	Taiwan	Global
BRC20239	-0.0019	-0.0452	-0.1157	0.1066	Taiwan	Taiwan
BRC20241	-0.0111	0.0056	0.0126	-0.0016	Taiwan	Global
BRC20242	-0.0111	0.0057	0.0127	-0.0014	Taiwan	Global
BRC20244	-0.0085	7e-04	7e-04	6e-04	Taiwan	Global
BRC20246	-0.0084	5e-04	7e-04	9e-04	Taiwan	Global
BRC20257	-0.0112	0.0059	0.0145	-0.0024	unknown	Global
BRC20260	-0.011	0.0056	0.0126	-0.0014	Taiwan	Global
BRC20270	-0.0084	3e-04	3e-04	0.0011	Taiwan	Global
BRC20272	-0.0085	5e-04	2e-04	0.0011	Taiwan	Global
BRC20289	-0.0082	1e-04	-4e-04	0.0018	Taiwan	Global
BRC20290	-0.0082	1e-04	-5e-04	0.0019	Taiwan	Global
BRC20294	-0.011	0.0057	0.0127	-0.0014	Taiwan	Global
BRC20308	-0.0085	5e-04	9e-04	9e-04	Taiwan	Global
BRC20309	-0.0085	5e-04	9e-04	9e-04	Taiwan	Global
BRC20311	-0.0083	2e-04	3e-04	0.0012	Taiwan	Global
BRC20312	-0.0085	7e-04	7e-04	9e-04	Taiwan	Global
BRC20315	-0.0085	4e-04	6e-04	9e-04	Taiwan	Global
BRC20320	-0.0085	5e-04	2e-04	8e-04	Taiwan	Global
BRC20324	-0.0057	-0.026	-0.0676	0.0682	Taiwan	Taiwan
BRC20331	-0.0086	5e-04	7e-04	0.0011	Taiwan	Global
BRC20333	-0.0084	3e-04	2e-04	0.0013	Taiwan	Global
BRC20334	-0.0084	3e-04	6e-04	0.0012	Taiwan	Global
BRC20339	-0.0085	5e-04	3e-04	0.0012	Taiwan	Global
BRC20341	-0.0084	6e-04	8e-04	0.0011	Taiwan	Global
BRC20343	-0.0021	-0.0428	-0.1099	0.0991	Taiwan	Taiwan
BRC20346	-0.0083	2e-04	2e-04	0.001	Taiwan	Global
BRC20347	-0.0021	-0.0445	-0.1134	0.1057	Taiwan	Taiwan
BRC20348	-0.0083	1e-04	1e-04	0.0013	Taiwan	Global
BRC20353	-0.0107	0.0049	0.0117	-0.0016	Asia	Global
BRC20360	-0.0107	0.0047	0.0115	-0.0018	Asia	Global
BRC20361	-0.0107	0.005	0.0114	-0.0015	Asia	Global
BRC20362	-0.0107	0.0052	0.0116	-0.0016	Asia	Global
BRC20366	-0.0084	4e-04	5e-04	9e-04	Taiwan	Global
BRC20367	-0.0084	7e-04	7e-04	6e-04	Taiwan	Global
BRC20369	-0.0111	0.0059	0.0129	-0.0015	Taiwan	Global
BRC20370	-0.0084	5e-04	9e-04	9e-04	Taiwan	Global
BRC20388	0.0036	-0.0329	-0.0815	-0.0144	Pacific	Mixed
BRC20390	-0.0084	5e-04	7e-04	9e-04	Taiwan	Global
BRC20401	-0.011	0.0057	0.0127	-0.0014	Taiwan	Global
BRC20463	-0.0084	3e-04	-1e-04	0.0011	Taiwan	Global
BRC20492	-7e-04	-0.0387	-0.094	-0.003	Taiwan	Mixed
BRC20498	-0.0112	0.0058	0.0129	-0.0015	Taiwan	Global
BRC20499	-0.0085	6e-04	8e-04	0.0011	Taiwan	Global
BRC20501	-0.0084	7e-04	5e-04	0.0012	Taiwan	Global
BRC20502	0.0043	-0.0324	-0.0683	-0.0422	Taiwan	Mixed
BRC20503	0.0044	-0.0322	-0.0685	-0.0426	Taiwan	Mixed
BRC20519	-7e-04	-0.0377	-0.091	-0.0029	Taiwan	Mixed
BRC20520	-6e-04	-0.0384	-0.0932	-0.0028	Taiwan	Mixed
BRC20522	-0.002	-0.0434	-0.1107	0.0996	Taiwan	Taiwan
BRC20524	-0.0018	-0.0433	-0.1104	0.0997	Taiwan	Taiwan
BRC20529	-0.0085	6e-04	7e-04	0.0011	Taiwan	Global
BRC20530	-0.0019	-0.0449	-0.1155	0.107	Taiwan	Taiwan
BRC20531	-0.0021	-0.0441	-0.1128	0.1048	Taiwan	Taiwan
BRC20532	-0.0085	7e-04	8e-04	9e-04	Taiwan	Global
BRC20533	-0.0082	4e-04	0	0.0014	Taiwan	Global
BRC20534	-0.0086	0	-8e-04	0.0016	Taiwan	Global
BRC20535	-0.0084	5e-04	3e-04	0.0013	Taiwan	Global
BRC20536	-0.0084	0	-0.001	0.0017	Taiwan	Global
BRC20537	-0.0084	5e-04	7e-04	9e-04	Taiwan	Global
BRC20541	-6e-04	-0.0347	-0.0822	-0.0059	Taiwan	Mixed
BRC20543	-0.0084	5e-04	1e-04	9e-04	Taiwan	Global
BRC20544	-0.0085	5e-04	6e-04	0.001	Taiwan	Global
BRC20545	-0.0084	5e-04	7e-04	8e-04	Taiwan	Global
BRC20556	-0.011	0.0056	0.0126	-0.0015	Taiwan	Global
BRC20557	-0.0085	8e-04	9e-04	8e-04	Taiwan	Global
BRC20565	-0.0108	0.0055	0.0124	-0.0015	Taiwan	Global
BRC20571	-0.0111	0.0058	0.0129	-0.0015	Taiwan	Global
BRC20574	-0.011	0.0057	0.0127	-0.0015	Taiwan	Global
BW287	0.0039	-0.0332	-0.0817	-0.0154	unknown	Mixed
DF5100	-0.0111	0.0059	0.0131	-0.0015	Africa	Global
ECA1129	-0.0109	0.0056	0.0124	-0.0014	Hawaii	Global
ECA1143	-0.0108	0.0056	0.0123	-0.0015	Hawaii	Global
ECA1147	-0.0109	0.0055	0.0123	-0.0015	Hawaii	Global
ECA1149	-0.0109	0.0054	0.012	-0.0014	Hawaii	Global
ECA1160	-0.0109	0.0056	0.0126	-0.0016	Hawaii	Global
ECA1164	-0.0109	0.0055	0.0123	-0.0015	Hawaii	Global
ECA1170	-0.0084	8e-04	0.0012	8e-04	Hawaii	Global
ECA1174	-0.0108	0.0055	0.0122	-0.0015	Hawaii	Global
ECA1383	-0.0084	5e-04	7e-04	6e-04	Hawaii	Global
ECA1411	-0.0109	0.0056	0.0125	-0.0015	Hawaii	Global
ECA1423	-0.011	0.0057	0.0126	-0.0015	Hawaii	Global
ECA1429	-0.0109	0.0055	0.0122	-0.0017	Hawaii	Global
ECA1431	-0.0109	0.0054	0.0124	-0.0017	Hawaii	Global
ECA1437	-0.0109	0.0056	0.0124	-0.0015	Hawaii	Global
ECA1439	-0.0108	0.0053	0.0121	-0.0015	Hawaii	Global
ECA1443	-0.0084	0.0011	0.0019	6e-04	Hawaii	Global
ECA1471	-0.011	0.0056	0.0125	-0.0015	Hawaii	Global
ECA1489	-0.0109	0.0057	0.0128	-0.0016	Hawaii	Global
ECA1507	-0.0109	0.0056	0.0123	-0.0015	Hawaii	Global
ECA1509	-0.011	0.0056	0.0126	-0.0015	Hawaii	Global
ECA1517	-0.0109	0.0057	0.0126	-0.0015	Hawaii	Global
ECA1521	-0.0109	0.0055	0.0124	-0.0015	Hawaii	Global
ECA1555	-0.0109	0.0057	0.0126	-0.0015	Hawaii	Global
ECA1559	-0.0084	8e-04	0.0011	7e-04	Hawaii	Global
ECA1563	-0.0108	0.0056	0.0123	-0.0015	Hawaii	Global
ECA1571	-0.011	0.0057	0.0127	-0.0015	Hawaii	Global
ECA1587	-0.0111	0.0057	0.0127	-0.0015	Hawaii	Global
ECA1605	-0.0086	0.0013	0.0023	5e-04	Hawaii	Global
ECA1609	-0.011	0.0055	0.0123	-0.0016	Hawaii	Global
ECA161	-0.011	0.0057	0.0126	-0.0015	Hawaii	Global
ECA1611	-0.0109	0.0055	0.0123	-0.0015	Hawaii	Global
ECA1615	-0.0109	0.0056	0.0124	-0.0015	Hawaii	Global
ECA162	-0.0109	0.0055	0.0123	-0.0015	Hawaii	Global
ECA1621	-0.0109	0.0057	0.0127	-0.0015	Hawaii	Global
ECA163	0.0104	-0.0432	-0.087	-0.0204	North America	Mixed
ECA1637	-0.0108	0.0055	0.0121	-0.0014	Hawaii	Global
ECA1657	-0.0111	0.0057	0.0128	-0.0015	Hawaii	Global
ECA1701	-0.0109	0.0057	0.0127	-0.0016	Hawaii	Global
ECA175	-0.0109	0.0056	0.0123	-0.0015	Hawaii	Global
ECA176	-0.0108	0.0055	0.0122	-0.0014	Hawaii	Global
ECA177	-0.0109	0.0056	0.0123	-0.0015	Hawaii	Global
ECA180	-0.0108	0.0056	0.0123	-0.0014	Hawaii	Global
ECA182	-0.0111	0.0057	0.0129	-0.0016	Hawaii	Global
ECA183	-0.0109	0.0055	0.0123	-0.0015	Hawaii	Global
ECA185	-0.011	0.0056	0.0126	-0.0016	Hawaii	Global
ECA186	-0.0109	0.0056	0.0125	-0.0014	Hawaii	Global
ECA2083	-0.0109	0.0056	0.0125	-0.0015	Hawaii	Global
ECA2093	-0.0109	0.0056	0.0124	-0.0016	Hawaii	Global
ECA2115	-0.0108	0.0055	0.0121	-0.0014	Hawaii	Global
ECA2299	-0.0084	3e-04	3e-04	0.0013	Hawaii	Global
ECA2373	-0.011	0.0057	0.0128	-0.0016	Hawaii	Global
ECA2385	-0.0083	1e-04	-1e-04	0.0012	Hawaii	Global
ECA2425	-0.011	0.0056	0.0125	-0.0014	Hawaii	Global
ECA2617	0.1522	0.0818	-0.0167	0.0011	Australia	Australia
ECA2618	0.1521	0.0817	-0.0168	0.0011	Australia	Australia
ECA2621	0.1521	0.0818	-0.0169	9e-04	Australia	Australia
ECA2623	-0.0112	0.006	0.0135	-0.0016	Caribbean	Global
ECA2625	-0.0112	0.0059	0.013	-0.0015	Australia	Global
ECA2626	-0.0109	0.0056	0.0127	-0.0015	Australia	Global
ECA2636	-0.011	0.0057	0.0126	-0.0015	Australia	Global
ECA2637	-0.0111	0.0057	0.0128	-0.0015	Australia	Global
ECA2639	0.1528	0.0823	-0.0167	0.0012	Australia	Australia
ECA2645	-0.0109	0.0056	0.0125	-0.0015	Australia	Global
ECA2647	0.1532	0.085	-0.0176	0.0016	Australia	Australia
ECA2663	-0.011	0.0056	0.0126	-0.0015	Australia	Global
ECA2664	-0.0114	0.0061	0.0138	-0.0017	Caribbean	Global
ECA2666	0.1528	0.0846	-0.0176	0.0016	Australia	Australia
ECA2667	-0.0108	0.0056	0.0123	-0.0015	Australia	Global
ECA2670	0.1512	0.0807	-0.0165	0.0011	Australia	Australia
ECA276	0.0105	-0.0431	-0.0872	-0.0206	North America	Mixed
ECA278	0.0038	-0.0335	-0.083	-0.0151	North America	Mixed
ECA2808	-0.0111	0.0058	0.0128	-0.0015	North America	Global
ECA287	-0.0086	4e-04	7e-04	0.0011	Central America	Global
ECA288	-0.011	0.0054	0.0122	-0.0014	Central America	Global
ECA2883	-0.0109	0.0056	0.0124	-0.0015	Hawaii	Global
ECA2890	-0.0108	0.0053	0.0122	-0.0014	Hawaii	Global
ECA2894	-0.0109	0.0056	0.0125	-0.0016	Hawaii	Global
ECA2975	-0.0111	0.0058	0.0129	-0.0015	Hawaii	Global
ECA3091	-0.011	0.0055	0.0122	-0.0017	Hawaii	Global
ECA343	-0.011	0.0056	0.0125	-0.0015	Hawaii	Global
ECA346	-0.0111	0.0057	0.0131	-0.0015	North America	Global
ECA3502	-0.0084	7e-04	9e-04	8e-04	Hawaii	Global
ECA3503	-0.0108	0.0055	0.0122	-0.0013	Hawaii	Global
ECA3509	-0.0108	0.0056	0.0123	-0.0014	Hawaii	Global
ECA3708	-0.011	0.0057	0.0126	-0.0014	Hawaii	Global
ECA371	-0.0108	0.0056	0.0124	-0.0014	Hawaii	Global
ECA3712	-0.0109	0.0056	0.0126	-0.0014	Hawaii	Global
ECA3713	-0.011	0.0056	0.0126	-0.0014	Hawaii	Global
ECA3899	-0.0109	0.0056	0.0125	-0.0015	Hawaii	Global
ECA569	0.0036	-0.0329	-0.0816	-0.0145	North America	Mixed
ED3032	-0.0109	0.0054	0.0127	-0.0015	Taiwan	Global
ED3037	-0.011	0.0056	0.0127	-0.0016	Taiwan	Global
ED3088	-0.011	0.0058	0.0128	-0.0015	Africa	Global
ED3102	0.0095	-0.0488	-0.0962	-0.0246	Africa	Mixed
EG4360	0.0041	-0.0335	-0.0832	-0.0155	North America	Mixed
EG5612	-0.0111	0.0056	0.0123	-0.0015	South America	Global
EG5613	-0.0111	0.0057	0.0127	-0.0015	South America	Global
EG6179	-0.0109	0.0055	0.0123	-0.0015	Pacific	Global
EG6260	-0.011	0.0054	0.0126	-0.0016	Caribbean	Global
EG6261	-0.011	0.0056	0.0124	-0.0016	Caribbean	Global
EG6265	-0.0083	9e-04	0.0014	6e-04	Caribbean	Global
EG6267	-0.011	0.0056	0.0124	-0.0015	Caribbean	Global
EG6268	-0.0083	9e-04	0.0013	7e-04	Cosmopolitan	Global
EG6271	-0.011	0.0053	0.0122	-0.0014	Caribbean	Global
EG6272	-0.011	0.0057	0.0129	-0.0016	Caribbean	Global
EG6274	-0.011	0.0057	0.013	-0.0016	South America	Global
EG6275	-0.011	0.0057	0.013	-0.0017	South America	Global
EG6276	-0.011	0.0057	0.0128	-0.0015	South America	Global
EG6329	-0.011	0.0055	0.0124	-0.0016	Caribbean	Global
GUN124	0.0036	-0.0329	-0.0817	-0.0145	North America	Mixed
GXW22	-0.0109	0.0057	0.0125	-0.0015	Asia	Global
GXW23	-0.0108	0.0055	0.0122	-0.0017	Asia	Global
HK104	0.0037	-0.0325	-0.0807	-0.0148	Pacific	Mixed
HPT11	0.0073	-0.0818	-0.1938	-0.5026	Pacific	Indonesia
HPT16	-0.011	0.0058	0.0129	-0.0018	Pacific	Global
HPT18	0.0075	-0.0754	-0.1801	-0.4607	Pacific	Indonesia
HPT19	-0.0109	0.0056	0.0124	-0.0017	Pacific	Global
HPT2	-0.011	0.0058	0.0129	-0.0022	Pacific	Global
HPT21	-0.0111	0.0059	0.0131	-0.0017	Pacific	Global
HPT24	0.0069	-0.0772	-0.184	-0.4745	Pacific	Indonesia
HPT34	-0.0109	0.0057	0.013	-0.0021	Pacific	Global
HPT37	-0.011	0.0057	0.0128	-0.0017	Pacific	Global
HPT4	-0.011	0.0058	0.013	-0.0021	Pacific	Global
HPT42	-0.011	0.0057	0.0126	-0.0018	Pacific	Global
HPT52	-0.0111	0.0058	0.0134	-0.002	Pacific	Global
HPT53	-0.0112	0.0058	0.013	-0.0016	Pacific	Global
HPT54	-0.0111	0.0059	0.013	-0.0016	Pacific	Global
HPT55	-0.011	0.0058	0.0127	-0.0015	Pacific	Global
HPT59	-0.0112	0.0059	0.0132	-0.0015	Pacific	Global
HPT60	-0.0111	0.0058	0.0128	-0.0015	Pacific	Global
HPT62	-0.011	0.0053	0.0125	-0.0055	Pacific	Global
HPT63	-0.011	0.0059	0.013	-0.0017	Pacific	Global
HPT7	-0.0109	0.0059	0.013	-0.002	Pacific	Global
HPT8	-0.011	0.0058	0.013	-0.0021	Pacific	Global
HPT9	-0.0106	0.0049	0.0111	-0.0014	Pacific	Global
JU1257	0.0039	-0.034	-0.0835	-0.0152	Cosmopolitan	Mixed
JU1337	-0.0112	0.0061	0.0135	-0.0019	Asia	Global
JU1338	-0.0108	0.0049	0.0117	-0.0013	Asia	Global
JU1341	0.1334	-0.2253	0.1054	0.003	Asia	India
JU1344	-0.011	0.0056	0.0126	-0.0013	Cosmopolitan	Global
JU1346	-0.0108	0.0049	0.0119	-0.0018	Asia	Global
JU1347	-0.011	0.0056	0.0127	-0.0014	Asia	Global
JU1348	0.1326	-0.2216	0.1038	0.0037	Asia	India
JU1375	-0.0109	0.0057	0.0126	-0.0014	Africa	Global
JU1377	-0.011	0.0058	0.013	-0.0016	Africa	Global
JU1378	-0.011	0.0057	0.0129	-0.0014	Africa	Global
JU1392	-0.011	0.0058	0.0128	-0.0016	South America	Global
JU1399	-0.0111	0.006	0.0135	-0.0014	South America	Global
JU1424	-0.0107	0.0051	0.0112	-0.0014	Asia	Global
JU1435	-0.0109	0.0056	0.013	-0.0019	Africa	Global
JU1564	0.0035	-0.0323	-0.0802	-0.0143	North America	Mixed
JU1637	-0.0111	0.0059	0.0133	-0.0016	Africa	Global
JU1638	-0.011	0.0059	0.0133	-0.0017	Africa	Global
JU1794	-0.0104	0.0057	0.0121	-0.0017	Pacific	Global
JU1795	-0.011	0.0058	0.0131	-0.0015	Pacific	Global
JU1799	-0.011	0.0058	0.0128	-0.0015	Africa	Global
JU1802	-0.0111	0.0058	0.0131	-0.0018	Africa	Global
JU1814	-0.011	0.0056	0.0129	-0.0013	South America	Global
JU1884	-0.011	0.0056	0.0125	-0.0017	Central America	Global
JU1885	-0.0106	0.0054	0.0124	-0.0016	Asia	Global
JU1907	-0.0112	0.0059	0.0131	-0.0016	Australia	Global
JU1908	-0.0114	0.0059	0.0133	-0.0016	Australia	Global
JU1909	-0.0111	0.0058	0.013	-0.0015	Australia	Global
JU1913	-0.011	0.0057	0.0138	-0.0017	Australia	Global
JU2053	-0.0108	0.0054	0.012	-0.0015	Cosmopolitan	Global
JU2054	-0.0109	0.0056	0.0124	-0.0016	Hawaii	Global
JU2056	-0.0107	0.0053	0.012	-0.0013	Hawaii	Global
JU2057	-0.011	0.0053	0.0141	-0.0022	Africa	Global
JU2160	-0.0111	0.0054	0.0136	-0.0024	Africa	Global
JU2162	-0.011	0.0055	0.0133	-0.0026	Africa	Global
JU2214	-0.0113	0.0059	0.0134	-0.0017	South America	Global
JU2216	-0.0084	5e-04	4e-04	8e-04	South America	Global
JU2457	-0.0042	-0.0124	-0.0303	-0.0074	South America	Global
JU2470	-0.0103	0.0048	0.0134	-0.0024	Africa	Global
JU2472	-0.0112	0.0059	0.0135	-0.0015	Africa	Global
JU2506	-0.0108	0.0056	0.0125	-0.0016	Cosmopolitan	Global
JU2507	-0.0112	0.0058	0.0139	-0.0023	Asia	Global
JU2518	-0.0109	0.0059	0.0131	-0.0017	Europe	Global
JU2536	0.0036	-0.0333	-0.0827	-0.0145	Europe	Mixed
JU2597	-0.0112	0.0061	0.014	-0.0017	Cosmopolitan	Global
JU2747	-0.0109	0.0056	0.0127	-0.002	Cosmopolitan	Global
JU2767	0.01	-0.0508	-0.0998	-0.0281	Cosmopolitan	Mixed
JU2799	-0.011	0.0056	0.0126	-0.0015	Europe	Global
JU2801	0.1405	-0.266	0.1253	0.0045	Cosmopolitan	India
JU2836	-0.0112	0.0058	0.0133	-0.0016	Central America	Global
JU2849	-0.0111	0.0056	0.0124	-0.0015	South America	Global
JU2861	-0.0109	0.0057	0.0127	-0.0017	Europe	Global
JU2868	-0.011	0.0058	0.013	-0.0015	Europe	Global
JU2872	0.0036	-0.0335	-0.0831	-0.0148	Cosmopolitan	Mixed
JU3171	-0.0109	0.0057	0.0127	-0.0015	Cosmopolitan	Global
JU3200	0.1387	-0.2588	0.1221	0.0044	Asia	India
JU3201	0.1399	-0.2634	0.1242	0.0047	Asia	India
JU3202	0.1395	-0.2636	0.1246	0.0048	Asia	India
JU3203	0.1396	-0.2649	0.1254	0.005	Asia	India
JU3206	0.1389	-0.2607	0.1231	0.0045	Asia	India
JU3207	-0.0111	0.0058	0.0129	-0.0018	Asia	Global
JU3237	-0.0108	0.0053	0.0137	-0.0024	Africa	Global
JU3272	0.0036	-0.0331	-0.0821	-0.015	Cosmopolitan	Mixed
JU3281	-0.0109	0.0057	0.0126	-0.0015	Europe	Global
JU3319	-0.0108	0.0057	0.0123	-0.0014	Asia	Global
JU3321	-0.0112	0.0058	0.0131	-0.0015	Asia	Global
JU3326	0.006	-0.0342	-0.0785	-0.0105	Asia	Mixed
JU3327	-0.011	0.0056	0.0126	-0.0013	Asia	Global
JU3416	0.0044	-0.0332	-0.081	-0.0141	Cosmopolitan	Mixed
JU4042	-0.0111	0.0058	0.0129	-0.0014	Asia	Global
JU4051	-0.0107	0.0053	0.0118	-0.0018	Asia	Global
JU4058	-0.0106	0.0045	0.0099	-0.0018	Asia	Global
JU4060	-0.0109	0.0053	0.0123	-0.0018	Asia	Global
JU4062	-0.0109	0.0052	0.0119	-0.0012	Asia	Global
JU4064	-0.011	0.0053	0.0118	-0.0014	Asia	Global
JU4080	-0.0111	0.0058	0.013	-0.0015	Asia	Global
JU4084	-0.0109	0.0051	0.0115	-0.0022	Asia	Global
JU4097	-0.0108	0.0051	0.0119	-0.0013	Asia	Global
JU725	-0.0109	0.0057	0.0124	-0.0015	Asia	Global
MY2716	-0.011	0.0056	0.0126	-0.0015	Europe	Global
MY539	-0.0109	0.0056	0.0124	-0.0015	Europe	Global
NIC1050	-0.0113	0.0059	0.0138	-0.002	Central America	Global
NIC1052	-0.0113	0.006	0.014	-0.0018	Central America	Global
NIC1054	-0.0112	0.006	0.0138	-0.0015	Central America	Global
NIC1055	-0.0113	0.0061	0.0141	-0.0016	Central America	Global
NIC1057	-0.0112	0.0056	0.0133	-0.0016	Central America	Global
NIC1058	-0.0114	0.006	0.014	-0.0017	Central America	Global
NIC1059	-0.0113	0.0058	0.0138	-0.0015	Central America	Global
NIC1060	-0.0114	0.0061	0.0139	-0.0016	Central America	Global
NIC1062	-0.0111	0.0057	0.013	-0.0015	Central America	Global
NIC1069	-0.011	0.0056	0.0124	-0.0013	Central America	Global
NIC1103	-0.0113	0.0059	0.0134	-0.0019	Central America	Global
NIC1104	-0.0109	0.0057	0.0128	-0.0015	South America	Global
NIC1106	-0.0111	0.0058	0.0137	-0.0016	South America	Global
NIC1117	-0.011	0.0056	0.0124	-0.0015	South America	Global
NIC1123	-0.0109	0.005	0.012	-0.0013	South America	Global
NIC1124	-0.011	0.0059	0.0131	-0.0017	South America	Global
NIC1135	-0.0109	0.0059	0.0128	-0.0018	South America	Global
NIC1138	-0.011	0.0059	0.0131	-0.0017	South America	Global
NIC1141	-0.011	0.006	0.0132	-0.0017	South America	Global
NIC115	-0.0112	0.0058	0.0132	-0.0016	Caribbean	Global
NIC117	-0.011	0.0056	0.013	-0.0015	Caribbean	Global
NIC1183	-0.011	0.0059	0.0131	-0.0017	South America	Global
NIC119	-0.0113	0.0059	0.0132	-0.0016	Caribbean	Global
NIC1190	-0.0112	0.0059	0.0134	-0.0015	South America	Global
NIC1202	-0.011	0.0057	0.0127	-0.0015	Asia	Global
NIC1204	-0.011	0.0057	0.0128	-0.0016	Asia	Global
NIC1205	-0.0085	7e-04	7e-04	9e-04	Asia	Global
NIC1218	-0.0111	0.0058	0.013	-0.0015	Asia	Global
NIC1220	-0.0083	6e-04	5e-04	7e-04	Asia	Global
NIC1221	-0.0108	0.0056	0.0123	-0.0015	Asia	Global
NIC123	-0.0112	0.0057	0.0128	-0.0016	Caribbean	Global
NIC1267	-0.0111	0.0056	0.0128	-0.0017	South America	Global
NIC1283	-0.0113	0.0059	0.0136	-0.0017	South America	Global
NIC1288	-0.011	0.0053	0.0129	-0.0019	South America	Global
NIC1292	-0.0112	0.006	0.0136	-0.0018	South America	Global
NIC1302	-0.0114	0.0062	0.0142	-0.0017	South America	Global
NIC1304	-0.0111	0.0059	0.0133	-0.0019	South America	Global
NIC1308	-0.0109	0.0054	0.0122	-0.0014	South America	Global
NIC1407	-0.011	0.0054	0.0125	-0.0017	South America	Global
NIC1421	-0.0113	0.0059	0.0133	-0.0015	South America	Global
NIC1423	-0.0109	0.0053	0.0129	-0.0019	South America	Global
NIC1442	-0.0114	0.0063	0.0142	-0.0016	South America	Global
NIC1491	-0.0114	0.0064	0.0143	-0.0017	South America	Global
NIC1525	-0.0112	0.006	0.0134	-0.0015	Africa	Global
NIC1528	-0.0112	0.0059	0.0131	-0.0015	Africa	Global
NIC1529	-0.0111	0.0059	0.0131	-0.0014	Africa	Global
NIC1533	-0.011	0.0056	0.0127	-0.0014	Africa	Global
NIC1535	-0.0108	0.0057	0.0129	-0.0017	Africa	Global
NIC1539	-0.0085	7e-04	8e-04	0.001	Taiwan	Global
NIC1540	-0.0019	-0.0424	-0.109	0.097	Taiwan	Taiwan
NIC1562	-0.0085	7e-04	7e-04	9e-04	Taiwan	Global
NIC1589	-0.0022	-0.0457	-0.1174	0.1097	Taiwan	Taiwan
NIC1590	-0.0084	4e-04	6e-04	9e-04	Taiwan	Global
NIC1591	-0.0022	-0.0445	-0.1131	0.1051	Taiwan	Taiwan
NIC1593	-0.0022	-0.0457	-0.1178	0.1098	Taiwan	Taiwan
NIC1595	-0.0084	7e-04	9e-04	8e-04	Taiwan	Global
NIC1598	-0.0084	5e-04	3e-04	0.0011	Taiwan	Global
NIC1602	-0.0083	4e-04	4e-04	0.0012	Taiwan	Global
NIC1607	-6e-04	-0.039	-0.0954	-0.0036	Taiwan	Mixed
NIC1628	-0.0109	0.0056	0.0125	-0.0014	Taiwan	Global
NIC1630	-0.0082	8e-04	5e-04	5e-04	Taiwan	Global
NIC1631	-0.0085	6e-04	8e-04	9e-04	Taiwan	Global
NIC1632	0.0036	-0.0331	-0.0819	-0.0147	Pacific	Mixed
NIC1633	0.0036	-0.0332	-0.0823	-0.0146	Pacific	Mixed
NIC1635	0.0036	-0.0333	-0.0824	-0.0146	Pacific	Mixed
NIC1645	-0.0085	5e-04	8e-04	0.001	Taiwan	Global
NIC1660	-0.0083	5e-04	6e-04	0.001	Taiwan	Global
NIC1661	-0.0085	5e-04	6e-04	0.0011	Taiwan	Global
NIC1662	-0.0083	6e-04	9e-04	8e-04	Taiwan	Global
NIC1663	-0.0085	5e-04	7e-04	0.0012	Taiwan	Global
NIC1664	-0.002	-0.0445	-0.1132	0.1053	Taiwan	Taiwan
NIC1665	-0.0019	-0.0445	-0.1141	0.1059	Taiwan	Taiwan
NIC1666	-0.0084	5e-04	5e-04	0.0011	Taiwan	Global
NIC1667	-0.0082	5e-04	3e-04	0.0011	Taiwan	Global
NIC1681	-0.0084	-3e-04	-9e-04	9e-04	Taiwan	Global
NIC1688	-0.0112	0.0059	0.0133	-0.0016	Taiwan	Global
NIC1692	-0.0085	4e-04	9e-04	9e-04	Taiwan	Global
NIC1693	-0.0083	6e-04	8e-04	9e-04	Taiwan	Global
NIC17	-0.011	0.0058	0.0129	-0.0016	Africa	Global
NIC174	0.0035	-0.0329	-0.0816	-0.0146	Cosmopolitan	Mixed
NIC187	-0.011	0.0058	0.0131	-0.0016	Caribbean	Global
NIC188	-0.011	0.0054	0.0123	-0.0016	Caribbean	Global
NIC19	-0.0017	-0.0421	-0.1067	0.0981	Taiwan	Taiwan
NIC191	-0.0112	0.006	0.0132	-0.0015	Caribbean	Global
NIC20	-0.0019	-0.0448	-0.1153	0.107	Taiwan	Taiwan
NIC21	-0.002	-0.0456	-0.1171	0.1087	Taiwan	Taiwan
NIC22	-0.0023	-0.0457	-0.1179	0.1095	Taiwan	Taiwan
NIC2369	-0.0111	0.0056	0.0125	-0.0016	South America	Global
NIC248	-0.0112	0.0058	0.0131	-0.0016	Caribbean	Global
NIC250	-0.0111	0.0056	0.0127	-0.0014	Caribbean	Global
NIC2527	-0.0111	0.0057	0.0128	-0.0015	Europe	Global
NIC309	-0.0113	0.0059	0.0137	-0.0015	South America	Global
NIC325	-0.0112	0.0059	0.0137	-0.0015	South America	Global
NIC327	-0.0114	0.0061	0.0143	-0.0016	South America	Global
NIC329	-0.0107	0.0054	0.0131	-0.0019	South America	Global
NIC330	-0.0114	0.0062	0.014	-0.0017	South America	Global
NIC331	-0.0112	0.0058	0.0134	-0.0015	South America	Global
NIC332	-0.0114	0.0063	0.0144	-0.0018	South America	Global
NIC333	-0.0107	0.0054	0.0133	-0.002	South America	Global
NIC343	-0.011	0.0057	0.0125	-0.0014	South America	Global
NIC392	-0.0112	0.006	0.0135	-0.0016	South America	Global
NIC400	-0.0113	0.0061	0.0143	-0.0017	South America	Global
NIC402	-0.0114	0.006	0.0141	-0.0016	South America	Global
NIC419	-0.0111	0.0057	0.0126	-0.0016	South America	Global
NIC504	-0.0085	4e-04	5e-04	0.0011	Taiwan	Global
NIC505	-0.0084	2e-04	4e-04	0.0011	Taiwan	Global
NIC518	-0.0085	6e-04	7e-04	0.0011	Taiwan	Global
NIC519	-0.0085	6e-04	8e-04	9e-04	Taiwan	Global
NIC532	-0.0111	0.0058	0.013	-0.0014	Caribbean	Global
NIC541	-0.0114	0.0062	0.0139	-0.0019	Caribbean	Global
NIC549	-0.0111	0.0057	0.0131	-0.0014	Caribbean	Global
NIC552	-0.0114	0.0061	0.0138	-0.0018	Caribbean	Global
NIC555	-0.0113	0.0058	0.0136	-0.0015	Caribbean	Global
NIC561	-0.0112	0.0058	0.0132	-0.0016	Caribbean	Global
NIC574	-0.0112	0.0059	0.0134	-0.0015	Caribbean	Global
NIC578	-0.0109	0.0056	0.0129	-0.0015	Caribbean	Global
NIC583	-0.0113	0.0058	0.0136	-0.0017	Caribbean	Global
NIC590	-0.011	0.0055	0.0128	-0.0017	Caribbean	Global
NIC593	-0.0112	0.0059	0.0134	-0.0015	Caribbean	Global
NIC60	-0.0112	0.006	0.0136	-0.0016	Cosmopolitan	Global
NIC61	-0.011	0.0057	0.0128	-0.0014	South America	Global
NIC62	-0.0113	0.0061	0.0136	-0.0017	South America	Global
NIC67	-0.0112	0.0057	0.0124	-0.0015	South America	Global
NIC758	-0.011	0.0056	0.0129	-0.0017	Caribbean	Global
NIC777	-0.011	0.0057	0.013	-0.0017	Caribbean	Global
NIC779	-0.0083	6e-04	5e-04	0.0011	Taiwan	Global
NIC790	-0.011	0.0057	0.0128	-0.0014	Taiwan	Global
NIC791	-0.0115	0.0064	0.0146	-0.0024	Taiwan	Global
NIC792	-0.0112	0.006	0.0135	-0.0019	Taiwan	Global
NIC793	-0.0109	0.0056	0.0124	-0.0014	Taiwan	Global
NIC795	-0.011	0.0057	0.0127	-0.0014	Taiwan	Global
NIC796	-0.0107	0.0051	0.0114	-5e-04	Taiwan	Global
NIC802	-0.011	0.0057	0.0126	-0.0014	Taiwan	Global
NIC803	-0.0111	0.0059	0.0131	-0.0014	Taiwan	Global
NIC805	-0.0084	1e-04	0	8e-04	Taiwan	Global
NIC811	-0.011	0.0056	0.0125	-0.0014	Taiwan	Global
NIC814	-0.0084	1e-04	0	5e-04	Taiwan	Global
NIC815	-0.0083	6e-04	7e-04	7e-04	Taiwan	Global
NIC816	-0.002	-0.045	-0.1155	0.1075	Taiwan	Taiwan
NIC819	-7e-04	-0.0357	-0.0847	-0.0046	Taiwan	Mixed
NIC821	-0.0113	0.0061	0.0139	-0.0017	Taiwan	Global
NIC822	-0.0084	5e-04	6e-04	6e-04	Taiwan	Global
NIC824	-0.0086	5e-04	8e-04	7e-04	Taiwan	Global
NIC825	-0.0017	-0.0448	-0.1133	0.1052	Taiwan	Taiwan
NIC827	-0.0019	-0.0433	-0.1115	0.1025	Taiwan	Taiwan
NIC828	-0.0019	-0.0451	-0.1152	0.1067	Taiwan	Taiwan
NIC863	-0.0084	6e-04	8e-04	8e-04	Taiwan	Global
NIC864	-0.0084	5e-04	2e-04	0.001	Taiwan	Global
NIC865	-0.0084	6e-04	7e-04	8e-04	Taiwan	Global
NIC871	-0.011	0.0057	0.0127	-0.0014	Taiwan	Global
NIC883	-0.0111	0.0059	0.0131	-0.0016	Taiwan	Global
NIC889	-0.0085	6e-04	5e-04	7e-04	Taiwan	Global
NIC893	0.0041	-0.031	-0.0669	-0.0412	Taiwan	Mixed
NIC897	-0.0082	2e-04	4e-04	0.0013	Taiwan	Global
NIC899	0.0036	-0.0334	-0.0826	-0.0145	Pacific	Mixed
NIC901	-0.011	0.0058	0.0129	-0.0017	Pacific	Global
NIC911	-0.0111	0.0057	0.013	-0.0015	South America	Global
NIC96	-0.0114	0.0063	0.0142	-0.0016	South America	Global
NIC984	-0.0111	0.0058	0.0129	-0.0015	South America	Global
NIC985	-0.0112	0.0058	0.013	-0.0014	South America	Global
PB800	0.0041	-0.0335	-0.083	-0.0155	North America	Mixed
PB857	0.0038	-0.0331	-0.0816	-0.0145	North America	Mixed
PE887	-0.0113	0.0061	0.0137	-0.0017	Europe	Global
QG1005	-0.0115	0.0063	0.0145	-0.0018	Central America	Global
QG1007	-0.0116	0.0065	0.0149	-0.0019	Central America	Global
QG1111	-0.0114	0.0064	0.0143	-0.0018	Central America	Global
QG1126	-0.0116	0.0065	0.0149	-0.0019	Central America	Global
QG1141	-0.0114	0.0062	0.0141	-0.0017	Central America	Global
QG1155	-0.0115	0.0064	0.0144	-0.0018	Central America	Global
QG130	-0.0111	0.0057	0.0129	-0.0016	Hawaii	Global
QG132	-0.0112	0.0058	0.0129	-0.0014	Hawaii	Global
QG133	-0.0084	0.001	0.0016	7e-04	Hawaii	Global
QG2641	-0.0114	0.0065	0.0146	-0.0019	Central America	Global
QG2648	-0.0116	0.0066	0.015	-0.0019	Central America	Global
QG2659	-0.0113	0.0062	0.0142	-0.0019	Central America	Global
QG2663	-0.0115	0.0064	0.0144	-0.002	Central America	Global
QG2665	-0.0115	0.0066	0.0148	-0.002	Central America	Global
QG2683	-0.0115	0.0064	0.0145	-0.0018	Central America	Global
QG2736	-0.0116	0.0065	0.0149	-0.0019	Central America	Global
QG2814	-0.0109	0.0055	0.0122	-0.0015	Australia	Global
QG2820	-0.0113	0.0059	0.0134	-0.0016	Australia	Global
QG2848	-0.011	0.0058	0.0128	-0.0014	Australia	Global
QG2849	-0.011	0.0058	0.0128	-0.0015	Cosmopolitan	Global
QG2880	-0.0113	0.0062	0.0144	-0.002	Australia	Global
QG2881	-0.011	0.0057	0.0128	-0.0015	Australia	Global
QG2883	-0.011	0.0057	0.0129	-0.0015	Australia	Global
QG2884	-0.0114	0.006	0.0145	-0.0021	Australia	Global
QG2891	0.1497	0.08	-0.0164	0.0012	Australia	Australia
QG2892	-0.0112	0.006	0.0146	-0.0021	Australia	Global
QG2893	0.1477	0.0496	-0.0103	-0.0033	Australia	Australia
QG2895	-0.011	0.0054	0.0138	-0.0019	Australia	Global
QG2902	-0.0111	0.006	0.0146	-0.0021	Australia	Global
QG2903	-0.0112	0.0061	0.0146	-0.0022	Australia	Global
QG2906	-0.011	0.0054	0.0138	-0.0019	Australia	Global
QG2908	0.1467	0.0487	-0.01	-0.0031	Australia	Australia
QG2910	-0.0112	0.0057	0.0128	-0.0015	Australia	Global
QG2919	0.149	0.0761	-0.0153	6e-04	Australia	Australia
QG2923	-0.0114	0.0061	0.0147	-0.002	Australia	Global
QG2925	-0.0111	0.0059	0.0142	-0.0021	Australia	Global
QG2964	-0.0116	0.0064	0.0147	-0.0018	Central America	Global
QG2966	-0.0112	0.006	0.0133	-0.0016	Central America	Global
QG2969	-0.0115	0.0064	0.0147	-0.0018	Central America	Global
QG2972	-0.0117	0.0066	0.0149	-0.0018	Central America	Global
QG2996	-0.0116	0.0066	0.015	-0.0019	Central America	Global
QG3004	-0.0113	0.0061	0.014	-0.0021	Central America	Global
QG3006	-0.0117	0.0066	0.015	-0.0019	Central America	Global
QG3019	-0.0114	0.0062	0.014	-0.0019	Central America	Global
QG3025	-0.0117	0.0066	0.015	-0.0019	Central America	Global
QG3030	-0.0115	0.0066	0.0149	-0.0018	Central America	Global
QG3032	-0.0116	0.0065	0.0146	-0.0018	Central America	Global
QG3034	-0.0115	0.0066	0.0149	-0.0019	Central America	Global
QG3041	-0.0115	0.0064	0.0148	-0.0019	Central America	Global
QG3053	-0.0112	0.0058	0.0129	-0.0015	Central America	Global
QG3056	-0.0112	0.0059	0.0132	-0.0017	Central America	Global
QG3057	-0.0117	0.0067	0.0154	-0.0019	Central America	Global
QG3058	-0.0116	0.0065	0.015	-0.0019	Central America	Global
QG3527	-0.0112	0.006	0.0135	-0.0017	Central America	Global
QG3661	0.0039	-0.0334	-0.0821	-0.0146	North America	Mixed
QG3783	-0.0113	0.006	0.0135	-0.0016	Central America	Global
QG3801	-0.0115	0.0065	0.0146	-0.0021	Central America	Global
QG3815	-0.0112	0.006	0.0135	-0.0018	Central America	Global
QG3816	-0.0112	0.006	0.0133	-0.0018	Central America	Global
QG3823	-0.0116	0.0065	0.0148	-0.002	Central America	Global
QG3825	-0.0111	0.0059	0.0131	-0.0017	Central America	Global
QG3826	-0.0113	0.006	0.0135	-0.0016	Central America	Global
QG3837	-0.0113	0.0061	0.0136	-0.0016	Central America	Global
QG3851	-0.0113	0.006	0.0134	-0.0016	Central America	Global
QG3861	-0.0113	0.0061	0.0137	-0.0017	Central America	Global
QG3867	-0.0116	0.0065	0.015	-0.0023	Central America	Global
QG3874	-0.011	0.0058	0.0129	-0.0016	Central America	Global
QG3875	-0.0111	0.0059	0.0134	-0.0016	Central America	Global
QG3876	-0.0113	0.006	0.0134	-0.0015	Central America	Global
QG3878	-0.0111	0.006	0.0135	-0.0016	Central America	Global
QG3920	-0.0109	0.0056	0.0127	-0.0019	Caribbean	Global
QG3921	-0.011	0.0058	0.013	-0.0019	Caribbean	Global
QG3923	-0.0113	0.006	0.0136	-0.0016	Caribbean	Global
QG3924	-0.0113	0.0062	0.0138	-0.0018	Caribbean	Global
QG3925	-0.011	0.0058	0.0129	-0.0015	Caribbean	Global
QG3926	-0.0111	0.0058	0.013	-0.0015	Caribbean	Global
QG3927	-0.0109	0.0056	0.013	-0.0015	Caribbean	Global
QG3931	-0.0111	0.0059	0.0132	-0.0015	Caribbean	Global
QG3932	-0.0112	0.0058	0.0131	-0.0015	Caribbean	Global
QG3933	-0.0114	0.0062	0.0138	-0.0017	Caribbean	Global
QG4026	0.1527	0.0821	-0.0165	0.0012	Australia	Australia
QG4028	0.152	0.0815	-0.0165	0.0013	Australia	Australia
QG4031	0.1528	0.0822	-0.0165	0.0012	Australia	Australia
QG4063	0.1525	0.0841	-0.0174	0.0016	Australia	Australia
QG4064	0.1543	0.0865	-0.0179	0.0016	Australia	Australia
QG4067	0.1538	0.086	-0.0177	0.0015	Australia	Australia
QG4068	0.1538	0.0859	-0.0177	0.0015	Australia	Australia
QG4070	-0.0111	0.0059	0.0132	-0.0016	Australia	Global
QG4093	0.1463	0.0671	-0.013	6e-04	Australia	Australia
QG4094	0.1519	0.0789	-0.016	0.0014	Australia	Australia
QG4095	0.1535	0.0853	-0.0175	0.0015	Australia	Australia
QG4096	0.1534	0.0855	-0.0177	0.0016	Australia	Australia
QG4097	0.1537	0.0858	-0.0178	0.0015	Australia	Australia
QG4104	0.1546	0.0867	-0.018	0.0016	Australia	Australia
QG4114	0.1547	0.0872	-0.018	0.0017	Australia	Australia
QG4131	0.1536	0.0856	-0.0177	0.0015	Australia	Australia
QG4132	0.1528	0.0848	-0.0175	0.0016	Australia	Australia
QG4208	0.1455	0.0634	-0.0121	6e-04	Australia	Australia
QG4214	0.1544	0.0867	-0.018	0.0016	Australia	Australia
QG4225	0.1543	0.0865	-0.0178	0.0016	Australia	Australia
QG4232	0.1506	0.0762	-0.0151	0.0011	Australia	Australia
QG4233	0.1522	0.0807	-0.0164	0.0012	Australia	Australia
QG4647	-0.0116	0.0064	0.0149	-0.0023	Pacific	Global
QG4648	-0.0109	0.0062	0.0131	-0.0018	Pacific	Global
QG4683	-0.0107	0.0061	0.0131	-0.0019	Pacific	Global
QG4701	-0.0109	0.0063	0.0136	-0.0024	Pacific	Global
QG4706	-0.0106	0.006	0.0126	-0.0018	Pacific	Global
QG4718	-0.0108	0.0062	0.013	-0.0019	Pacific	Global
QG4742	-0.0111	0.0061	0.0135	-0.0016	Pacific	Global
QG4805	-0.0113	0.0067	0.0148	-0.0025	Pacific	Global
QG4847	-0.0109	0.0056	0.0124	-0.0014	Pacific	Global
QG4966	-0.0109	0.0062	0.0131	-0.0019	Pacific	Global
QG5348	-0.0105	0.0058	0.0122	-0.0018	Pacific	Global
QG5406	-0.0107	0.006	0.0128	-0.0018	Pacific	Global
QG547	0.0039	-0.0335	-0.0821	-0.0152	North America	Mixed
QG5474	-0.0112	0.0063	0.0138	-0.0022	Pacific	Global
QG5488	-0.0108	0.006	0.0125	-0.0017	Pacific	Global
QG550	-0.0112	0.0059	0.0131	-0.0019	Pacific	Global
QG5507	-0.0106	0.0059	0.0125	-0.0022	Pacific	Global
QG5525	-0.0108	0.0063	0.0132	-0.0019	Pacific	Global
QG5589	-0.0113	0.0066	0.0145	-0.0022	Pacific	Global
QG5603	-0.0114	0.0061	0.014	-0.002	Pacific	Global
QG5611	-0.0108	0.0063	0.0132	-0.0017	Pacific	Global
QG5612	-0.0108	0.006	0.0127	-0.0017	Pacific	Global
QG5633	-0.0109	0.0062	0.0132	-0.0018	Pacific	Global
QG581	0.0039	-0.0336	-0.0826	-0.0151	North America	Mixed
QG588	0.0037	-0.0328	-0.081	-0.0145	North America	Mixed
QG700	-0.0114	0.0064	0.0142	-0.0017	Central America	Global
QG727	-0.0112	0.006	0.0139	-0.0016	Central America	Global
QG733	-0.0115	0.0064	0.0144	-0.0017	Central America	Global
QG736	-0.0115	0.0064	0.0148	-0.0019	Central America	Global
QG737	-0.0116	0.0064	0.0146	-0.0017	Central America	Global
QG739	-0.0115	0.0064	0.0145	-0.0018	Central America	Global
QG761	-0.0114	0.0064	0.0144	-0.0017	Central America	Global
QG763	-0.0116	0.0064	0.0146	-0.0019	Central America	Global
QG776	-0.0115	0.0063	0.0143	-0.0019	Central America	Global
QG781	-0.0115	0.0063	0.0143	-0.0016	Central America	Global
QG784	-0.0114	0.0063	0.0145	-0.002	Central America	Global
QG786	-0.0116	0.0065	0.0147	-0.0018	Central America	Global
QG788	-0.0114	0.0063	0.0141	-0.0018	Central America	Global
QG790	-0.0116	0.0066	0.015	-0.0019	Central America	Global
QG791	-0.0112	0.0059	0.0135	-0.0016	Central America	Global
QG795	-0.0114	0.0063	0.0141	-0.0017	Central America	Global
QG797	-0.0117	0.0066	0.0149	-0.0019	Central America	Global
QG802	-0.0115	0.0064	0.0144	-0.0017	Central America	Global
QG804	-0.0116	0.0065	0.0148	-0.0019	Central America	Global
QG806	-0.0114	0.0064	0.0144	-0.0018	Central America	Global
QG807	-0.0114	0.0063	0.0142	-0.0017	Central America	Global
QG808	-0.0114	0.0062	0.0141	-0.0017	Central America	Global
QG809	-0.0115	0.0065	0.0146	-0.002	Central America	Global
QG825	-0.0114	0.0062	0.0143	-0.0016	Central America	Global
QG827	-0.0113	0.0063	0.0141	-0.0017	Central America	Global
QG828	-0.0115	0.0064	0.0145	-0.0017	Central America	Global
QG833	-0.0114	0.0061	0.0138	-0.0016	Central America	Global
QG855	-0.0112	0.0061	0.0137	-0.0017	Central America	Global
QG856	-0.0114	0.0063	0.0141	-0.0018	Central America	Global
QG858	-0.0116	0.0065	0.0148	-0.0022	Central America	Global
QG860	-0.0112	0.0061	0.0139	-0.0017	Central America	Global
QG864	-0.0114	0.0064	0.0143	-0.0019	Central America	Global
QG865	-0.0113	0.0063	0.0141	-0.0019	Central America	Global
QG866	-0.0114	0.0063	0.0142	-0.0016	Central America	Global
QG868	-0.0114	0.0062	0.014	-0.0017	Central America	Global
QG874	-0.0114	0.0064	0.0145	-0.0017	Central America	Global
QG875	-0.0115	0.0066	0.0148	-0.002	Central America	Global
QG878	-0.0114	0.0063	0.0142	-0.0018	Central America	Global
QG879	-0.0114	0.0062	0.0141	-0.0017	Central America	Global
QG880	-0.0115	0.0064	0.0148	-0.0019	Central America	Global
QG881	-0.0113	0.0063	0.0142	-0.0016	Central America	Global
QG887	-0.0114	0.0063	0.0141	-0.0017	Central America	Global
QG888	-0.0115	0.0067	0.0148	-0.0018	Central America	Global
QG926	-0.0113	0.0063	0.014	-0.0017	Central America	Global
QG927	-0.0113	0.006	0.0134	-0.0015	Central America	Global
QG933	-0.0117	0.0066	0.0151	-0.0019	Central America	Global
QG937	-0.0115	0.0065	0.0148	-0.0019	Central America	Global
QG945	-0.0117	0.0066	0.015	-0.0019	Central America	Global
QG946	-0.0116	0.0066	0.015	-0.0019	Central America	Global
QG947	-0.0114	0.0061	0.0143	-0.0017	Central America	Global
QG948	-0.0115	0.0065	0.0146	-0.0018	Central America	Global
QG952	-0.0114	0.0064	0.0144	-0.0018	Central America	Global
QG978	-0.0113	0.0063	0.0141	-0.0018	Central America	Global
QG980	-0.0113	0.0063	0.0141	-0.0018	Central America	Global
QG986	-0.0116	0.0063	0.0143	-0.0018	Central America	Global
QG991	-0.0115	0.0064	0.0144	-0.0017	Central America	Global
QG994	-0.0115	0.0067	0.0148	-0.0018	Central America	Global
QG995	-0.0115	0.0063	0.0142	-0.002	Central America	Global
QG997	-0.0113	0.0062	0.0139	-0.0019	Central America	Global
QG998	-0.0116	0.0066	0.015	-0.0019	Central America	Global
QR25	0.0077	-0.0303	-0.0672	-0.0142	Cosmopolitan	Mixed
QX1410	-0.0113	0.0057	0.0137	-0.0017	Caribbean	Global
QX1547	0.0039	-0.0333	-0.0829	-0.015	North America	Mixed
QX1795	-0.011	0.0057	0.0128	-0.0014	Hawaii	Global
QX1796	-0.0108	0.0055	0.0121	-0.0015	Hawaii	Global
QX1798	-0.0084	6e-04	8e-04	8e-04	Hawaii	Global
QX1800	-0.011	0.0056	0.0125	-0.0015	Hawaii	Global
QX1801	-0.0107	0.0054	0.0121	-0.0016	Hawaii	Global
QX1802	-0.011	0.0056	0.0125	-0.0015	Hawaii	Global
QX1803	-0.011	0.0057	0.0127	-0.0014	Hawaii	Global
QX1804	-0.0109	0.0055	0.0122	-0.0014	Hawaii	Global
SOW18	0.0036	-0.0332	-0.082	-0.0144	North America	Mixed
SOW21	0.0035	-0.0324	-0.0805	-0.0143	North America	Mixed
SOW22	0.0036	-0.033	-0.0822	-0.0144	North America	Mixed
TT3408	-0.0112	0.0058	0.0128	-0.0014	Asia	Global
TT3411	-0.0112	0.0058	0.0128	-0.0015	Asia	Global
TWN1772	-0.0085	3e-04	0	9e-04	Taiwan	Global
TWN1824	-0.0022	-0.0452	-0.1166	0.1082	Taiwan	Taiwan
TWN1899	-0.0023	-0.0458	-0.118	0.1104	Taiwan	Taiwan
TWN1907	-0.0085	4e-04	8e-04	9e-04	Taiwan	Global
TWN2919	-0.0085	5e-04	2e-04	0.001	Taiwan	Global
TWN3077	-0.0084	6e-04	4e-04	8e-04	Taiwan	Global
UH1	-0.0083	6e-04	8e-04	8e-04	Hawaii	Global
VSL2201	-0.0105	0.0055	0.0125	-0.0018	Asia	Global
VSL2207	0.1393	-0.259	0.1219	0.0043	Asia	India
VSL2209	0.1384	-0.2583	0.1218	0.0044	Asia	India
VSL2210	-0.011	0.0057	0.0128	-0.0016	Asia	Global
VSL2212	-0.0109	0.0056	0.0126	-0.0015	Asia	Global
VSL2213	-0.0104	0.0054	0.0119	-0.0016	Asia	Global
VSL2215	-0.0108	0.0058	0.0128	-0.002	Asia	Global
VSL2216	-0.0105	0.0056	0.0124	-0.0016	Asia	Global
VSL2217	-0.0113	0.0057	0.0134	-0.0023	Asia	Global
VSL2219	-0.011	0.0058	0.013	-0.0017	Asia	Global
VT847	-0.011	0.0057	0.0128	-0.0016	Hawaii	Global
VX34	0.0064	-0.0348	-0.0785	-0.0116	Asia	Mixed
XZ1204	-0.011	0.0057	0.0127	-0.0015	South America	Global
XZ1205	-0.0111	0.0057	0.0124	-0.0015	South America	Global
XZ1206	-0.0111	0.0056	0.0124	-0.0015	South America	Global
XZ1207	-0.0112	0.0058	0.013	-0.0016	South America	Global
XZ1210	-0.011	0.0057	0.0129	-0.0016	South America	Global
XZ1212	-0.0111	0.0058	0.0129	-0.0016	South America	Global
XZ1213	-0.0111	0.0059	0.0132	-0.0016	South America	Global
XZ1731	-0.011	0.0058	0.0131	-0.0015	South America	Global
XZ1732	-0.011	0.0057	0.013	-0.0016	South America	Global
ZZY0992	-0.0112	0.0058	0.0137	-0.0023	Asia	Global
ZZY1034	-0.0111	0.0058	0.0129	-0.0015	Asia	Global
ZZY1075	-0.0111	0.0058	0.0129	-0.0014	Asia	Global
ZZY1123	-0.0107	0.0054	0.0134	-0.0023	Asia	Global
ZZY1130	-0.011	0.0058	0.0128	-0.0015	Asia	Global
ZZY405	-0.011	0.0056	0.0126	-0.0016	Asia	Global
