## Supplementary material for "*Caenorhabditis briggsae* ancestral genomic hyper-diversity contrasts with globally distributed genome-wide haplotypes": Table S4

Species	Strain	Previous_names	Inbreeding state	Source lab	Sequenced by	Sequencing platform	Locality description	Latitude	Longitude
C. nigoni	ECA2852	YR107	Inbred, 10 generations	ECA	Andersen Lab	PacBio HiFi	Seychelles, Praslin	-4.3	55.7
C. nigoni	ECA2857	YR108	Inbred, 10 generations	ECA	Andersen Lab	PacBio HiFi	Seychelles, Praslin	-4.3	55.7
C. nigoni	EG5268	-	-	EG	Zhao Lab	ONT GridION	DR Congo, Shinkolobwe	-11	26
C. nigoni	JU1418	-	-	JU	Andersen Lab	PacBio HiFi	-	-	-
C. nigoni	JU1419	-	-	JU	Andersen Lab	PacBio HiFi	-	-	-
C. nigoni	JU1420	-	-	JU	Andersen Lab	PacBio HiFi	-	-	-
C. nigoni	JU1422	JU1325	Inbred, 25 generations	JU	Andersen Lab	PacBio HiFi	India, Kerala, Trivandrum	8.512	76.955
C. nigoni	JU2484	Goy1	-	JU	Zhao Lab	ONT GridION	Sao Tome	0.2	6.6
C. nigoni	JU2617	Y2.1	-	JU	Zhao Lab	ONT GridION	Mexico, Quintana Roo, Mahahual	18.72	-87.71
C. nigoni	NIC2143	NIC794	Inbred, 10 generations	NIC	Andersen Lab	PacBio HiFi	Taiwan, Nantou, Jiji	23.83617	120.72563
C. nigoni	NIC2150	NIC1606	Inbred, 10 generations	NIC	Andersen Lab	PacBio HiFi	Taiwan, Nantou, Jiji	22.65959	120.2658
C. nigoni	NIC2152	NIC1606	Inbred, 10 generations	NIC	Andersen Lab	PacBio HiFi	Taiwan, Nantou, Jiji	22.65959	120.2658
C. nigoni	VX151	EG5268	Inbred, 10 generations	VX	Andersen Lab	PacBio HiFi	DR Congo, Shinkolobwe	-11	26
C. nigoni	VX153	EG5268	Inbred, 10 generations	VX	Andersen Lab	PacBio HiFi	DR Congo, Shinkolobwe	-11	26
C. nigoni	YR106	-	-	YR	Zhao Lab	ONT GridION	Seychelles, Praslin	-4.3	55.7
C. nigoni	ZF1220	SF0	-	ZF	Zhao Lab	ONT GridION	Singapore	1.32	103.82
