## Supplementary material for "*Caenorhabditis briggsae* ancestral genomic hyper-diversity contrasts with globally distributed genome-wide haplotypes": Table S5

Species	Geographic region	π	θW	Tajima's D	Number of strains	Study
C. briggsae	Globally	0.0032	0.007	-1.563	715	This study
C. briggsae	Non-cosmopolitan isotypes	0.0032	0.0067	-1.5264	698	This study
C. briggsae	Asia	0.0035	0.0038	-0.2679	61	This study
C. briggsae	Australia	0.005	0.0029	2.472	59	This study
C. briggsae	Caribbean	0.001	0.0014	-1.1187	42	This study
C. briggsae	Central America	0.001	0.0014	-0.8994	121	This study
C. briggsae	Hawaii	0.0015	0.0014	-0.0326	81	This study
C. briggsae	Pacific	0.0022	0.0023	-0.3177	54	This study
C. briggsae	South America	0.0012	0.0017	-1.0553	64	This study
C. briggsae	Taiwan	0.003	0.0032	-0.328	160	This study
C. elegans	Globally	0.0021	0.0039	-1.4264	678	This study
C. elegans	Hawaii	0.003	0.0039	-0.8256	234	This study
C. remanei	Toronto, Canada	0.015± 0.0052	-	-	14	Teterina et al. 2023
