## Supplementary material for "*Caenorhabditis briggsae* ancestral genomic hyper-diversity contrasts with globally distributed genome-wide haplotypes": Table S6

Region	Autosome arms	Autosome centers	X arms	X center	Fold change autosome arms/centers	Fold change X arms/centers	Stat
All	0.0041	0.0026	0.0037	0.003	1.58	1.23	π
Cosmopolitan	0.0048	0.0032	0.0049	0.0037	1.5	1.32	π
Non-cosmopolitan	0.0041	0.0025	0.0037	0.003	1.64	1.23	π
Asia	0.004	0.003	0.0039	0.0038	1.33	1.03	π
Australia	0.005	0.0046	0.0059	0.0063	1.09	0.94	π
Caribbean	0.0018	0.0007	0.001	0.0005	2.57	2	π
Central America	0.0017	0.0007	0.001	0.0006	2.43	1.67	π
Hawaii	0.0022	0.0011	0.0016	0.0009	2	1.78	π
Pacific	0.0032	0.0016	0.0025	0.0015	2	1.67	π
South America	0.0021	0.0008	0.001	0.0006	2.62	1.67	π
Taiwan	0.0041	0.0023	0.0037	0.0024	1.78	1.54	π
All	0.0086	0.0058	0.0075	0.0066	1.48	1.14	θW
Cosmopolitan	0.0048	0.0037	0.0053	0.0047	1.3	1.13	θW
Non-cosmopolitan	0.0083	0.0056	0.0072	0.0063	1.48	1.14	θW
Asia	0.0046	0.0032	0.0042	0.0038	1.44	1.11	θW
Australia	0.0032	0.0026	0.0032	0.0032	1.23	1	θW
Caribbean	0.0021	0.001	0.0016	0.001	2.1	1.6	θW
Central America	0.002	0.001	0.0015	0.001	2	1.5	θW
Hawaii	0.002	0.001	0.0015	0.001	2	1.5	θW
Pacific	0.0034	0.0018	0.0025	0.0017	1.89	1.47	θW
South America	0.0025	0.0013	0.0016	0.0011	1.92	1.45	θW
Taiwan	0.0044	0.0025	0.0036	0.0027	1.76	1.33	θW
All	-1.4927	-1.6269	-1.4346	-1.5497	-	-	D_Taj
Cosmopolitan	-0.0072	-0.6416	-0.2893	-0.8258	-	-	D_Taj
Non-cosmopolitan	-1.4623	-1.5891	-1.3887	-1.504	-	-	D_Taj
Asia	-0.4088	-0.2212	-0.241	-0.0137	-	-	D_Taj
Australia	1.8227	2.7119	2.7469	3.2422	-	-	D_Taj
Caribbean	-0.7133	-1.3209	-1.1822	-1.4579	-	-	D_Taj
Central America	-0.5269	-1.0713	-0.9037	-0.9862	-	-	D_Taj
Hawaii	0.2635	-0.022	0.0571	-0.3845	-	-	D_Taj
Pacific	-0.1972	-0.4234	-0.0626	-0.4043	-	-	D_Taj
South America	-0.5979	-1.3303	-1.0547	-1.2627	-	-	D_Taj
Taiwan	-0.1884	-0.4192	0.008	-0.4719	-	-	D_Taj
