## Supplementary material for "*Caenorhabditis briggsae* ancestral genomic hyper-diversity contrasts with globally distributed genome-wide haplotypes": Table S9

relatedness group	reference genome	mean proportion of variants within HDRs	standard deviation of mean proportion of variants within HDRs	minimum proportion of variants within HDRs	maximum proportion of variants within HDRs	mean proportion of the genome covered by HDRs	standard deviation of mean proportion of the genome covered by HDRs	minimum proportion of the genome covered by HDRs	maximum proportion of the genome covered by HDRs	Total number of hyper-divergent regions	mean HDR size (kb)	median HDR size (kb)	maximum HDR size (kb)	relative to
TD2	BRC20492	0.143	0.054	0.075	0.210	0.111	0.039	0.062	0.157	659	38.7	21.6	347	QX1410 genome
TD1	BRC20530	0.126	0.032	0.090	0.192	0.101	0.034	0.071	0.233	778	47.7	24.3	894	QX1410 genome
AD	ECA2670	0.046	0.035	0.011	0.147	0.063	0.040	0.022	0.176	682	40.7	21.4	524	QX1410 genome
KD	JU1348	0.056	0.005	0.047	0.062	0.082	0.009	0.065	0.092	402	41.2	21.3	724	QX1410 genome
Temperate	JU2536	0.052	0.028	0.015	0.145	0.044	0.023	0.012	0.118	676	37.7	21.4	515	QX1410 genome
TH	NIC1660	0.093	0.008	0.064	0.113	0.077	0.008	0.050	0.093	703	39.8	20.3	923	QX1410 genome
Tropical	QX1410	0.309	0.020	0.232	0.387	0.061	0.014	0.030	0.110	1349	29.5	14	1294	QX1410 genome
TD2	BRC20492	0.538	0.025	0.515	0.586	0.112	0.038	0.064	0.158	-	-	-	-	Relatedness group genome
TD1	BRC20530	0.529	0.034	0.487	0.681	0.099	0.033	0.069	0.230	-	-	-	-	Relatedness group genome
AD	ECA2670	0.365	0.042	0.301	0.470	0.075	0.041	0.032	0.190	-	-	-	-	Relatedness group genome
KD	JU1348	0.458	0.036	0.396	0.512	0.087	0.010	0.069	0.099	-	-	-	-	Relatedness group genome
Temperate	JU2536	0.545	0.099	0.151	0.763	0.046	0.024	0.011	0.120	-	-	-	-	Relatedness group genome
TH	NIC1660	0.460	0.027	0.334	0.520	0.077	0.008	0.051	0.093	-	-	-	-	Relatedness group genome
Tropical	QX1410	0.309	0.020	0.232	0.387	0.061	0.014	0.030	0.110	-	-	-	-	Relatedness group genome
