## Supplementary material for "*Caenorhabditis briggsae* ancestral genomic hyper-diversity contrasts with globally distributed genome-wide haplotypes": Table S10

Species	Strain	Number of contigs	Genome size	Maximum contig size	Contig L50	Contig N50 (Mb)	Contig L90	Contig N90 (Mb)	Number of contigs over 50 kb	Percent of genome in contigs over 50 kb	Read yield	Mean read length	Fold coverage	Genome BUSCO	Protein BUSCO
C. briggsae	QG4097	47	109985164	19179617	5	7.294451	16	1.614983	26	99.403	538043	12073.3	60.14773	99.7	99.4
C. briggsae	QG4232	45	109445694	17278569	5	7.591682	12	2.392921	22	99.316	511262	10842.2	51.32597	99.6	99.4
C. briggsae	ECA2617	60	108132362	9766816	9	4.091267	29	1.035096	53	99.820	218869	11754.8	23.82186	99.6	99.3
C. briggsae	ECA2621	47	109246040	16364782	6	7.226535	15	2.3278	30	99.480	285922	12780.5	33.83543	99.7	99.3
C. briggsae	JU3207	41	107252950	18014048	4	9.603567	13	2.542825	24	99.570	459309	11060.6	47.0392	99.7	99.3
C. briggsae	JU3237	54	106307134	10041997	9	3.873515	27	1.291765	43	99.681	218130	11836.2	23.90584	99.7	99.3
C. briggsae	QG2641	26	106335897	11356877	6	8.130705	15	1.864054	25	99.974	297900	15093.1	41.6318	99.7	99.3
C. briggsae	QG2892	27	106057117	14804816	6	7.694522	13	4.122599	24	99.934	531918	10635.5	52.38161	99.7	99.3
C. briggsae	QG4026	47	109117056	13760603	8	5.252931	20	1.979109	33	99.586	225691	13666.8	28.55994	99.7	99.3
C. briggsae	QG4132	65	107993332	6133358	13	3.138673	39	0.834253	63	99.965	139487	11192.9	14.45615	99.6	99.3
C. briggsae	BRC20246	17	106298881	17162554	4	12.20973	10	5.885062	15	99.947	260630	16261.9	39.24388	99.7	99.2
C. briggsae	BRC20388	15	108315035	22822101	3	15.726824	8	7.806824	12	99.892	301737	16936.1	47.31711	99.7	99.2
C. briggsae	BRC20530	41	107056846	16146799	4	11.291167	11	1.784836	23	99.434	453253	12447.6	52.23993	99.6	99.2
C. briggsae	ECA163	78	107946526	8395168	10	3.260163	38	0.726838	69	99.759	316923	8461.71	24.83065	99.7	99.2
C. briggsae	ECA1657	26	106246844	16677611	5	7.975938	14	2.611077	25	99.973	276601	14614.4	37.42924	99.7	99.2
C. briggsae	ECA2666	56	108211198	12749752	10	3.638567	31	1.02648	54	99.961	160629	11112	16.52694	99.7	99.2
C. briggsae	ECA3890	47	110150087	20042942	4	11.237426	10	4.179895	21	99.232	485863	15198.1	68.37217	99.7	99.2
C. briggsae	ECA3898	31	108308704	17157613	5	8.315355	12	4.123054	21	99.702	212936	12508.8	24.66272	99.7	99.2
C. briggsae	ED3102	30	107677062	18870760	5	7.122494	14	2.784767	21	99.731	248027	14108.6	32.40105	99.7	99.2
C. briggsae	EG6267	27	106585002	10578930	7	6.579423	16	1.943348	24	99.917	254675	15639.7	36.88001	99.7	99.2
C. briggsae	JU2536	51	107577888	17878859	6	6.544976	18	1.418502	34	99.658	390782	6362.6	23.02213	99.7	99.2
C. briggsae	JU3416	18	107774952	17308116	4	10.273562	11	3.141534	17	99.987	225934	15303.8	32.01527	99.6	99.2
C. briggsae	NIC1529	64	106651841	10109279	8	5.748833	23	1.3801	39	99.338	459469	8018.46	34.11328	99.7	99.2
C. briggsae	NIC1593	36	106495485	15468283	5	7.979772	14	2.703217	24	99.605	131831	13720.4	16.74791	99.7	99.2
C. briggsae	NIC248	26	106573278	17879546	4	10.778387	9	5.094278	13	99.557	294655	12891.2	35.17089	99.7	99.2
C. briggsae	NIC827	24	107013132	19990598	3	17.296993	7	6.220151	9	99.559	380604	15473.7	54.53104	99.7	99.2
C. briggsae	QG1005	40	106319622	10680403	7	5.975214	19	1.742073	31	99.721	494988	9143.82	41.90816	99.7	99.2
C. briggsae	QG2665	44	106675348	10839016	7	6.541677	18	2.448934	31	99.697	291756	16179.7	43.70856	99.7	99.2
C. briggsae	QG2964	56	107490211	14419239	6	7.223435	15	3.206344	24	99.081	569525	11294.2	59.5586	99.7	99.2
C. briggsae	QG3661	33	108813868	18154742	4	12.855426	10	2.385838	17	99.479	271564	13346.1	33.55852	99.7	99.2
C. briggsae	QG4031	30	108298574	17794973	6	6.627477	16	1.903157	25	99.924	442698	10358.2	42.45884	99.6	99.2
C. briggsae	QG791	30	106598323	15659370	5	10.262746	12	3.56756	20	99.684	265081	13989.3	34.33609	99.7	99.2
C. briggsae	BRC20239	91	105899249	5768498	15	2.121102	47	0.695171	81	99.766	208282	6924.54	13.35423	99.6	99.1
C. briggsae	BRC20324	54	106168398	8677511	10	3.868335	27	1.116457	48	99.889	273309	7729.2	19.55981	99.7	99.1
C. briggsae	BRC20492	54	106214147	14894571	9	3.69949	31	1.146727	51	99.909	230923	11330.1	24.22575	99.7	99.1
C. briggsae	ECA1174	28	106805917	18245131	5	6.694245	14	2.604643	22	99.818	251293	16624.5	38.68167	99.7	99.1
C. briggsae	JU1348	66	107050846	9989436	10	3.266866	30	1.024404	53	99.779	243017	6718.09	15.11676	99.6	99.1
C. briggsae	JU1564	24	107966454	15713056	5	8.992455	12	4.209723	18	99.837	202671	16567.2	31.08973	99.7	99.1
C. briggsae	JU3200	36	106944676	19300205	6	5.905982	20	1.589093	35	99.961	194430	11697.6	21.05893	99.7	99.1
C. briggsae	JU3202	37	108138520	19265321	4	10.617551	10	4.341342	17	99.531	501488	10493.5	48.7256	99.7	99.1
C. briggsae	NIC1052	33	106539912	12487362	5	8.810546	14	2.879102	23	99.653	294856	15959.2	43.57098	99.7	99.1
C. briggsae	NIC96	116	109965092	19923399	5	8.932113	15	1.569983	45	97.694	360377	14570.2	48.61819	99.7	99.2
C. briggsae	PE887	23	106316895	17653070	5	7.10098	13	2.793091	20	99.947	286374	15681.8	41.58204	99.7	99.1
C. briggsae	QG2919	19	108539782	17709038	4	10.470092	9	6.374121	12	99.754	365778	14182	48.03207	99.7	99.1
C. briggsae	QG786	148	105376391	4742270	25	1.247861	80	0.386165	130	99.483	190090	6873.78	12.09849	99.6	99.1
C. briggsae	QX1796	84	107040216	13208637	8	4.633121	24	1.185975	41	98.945	322467	10458.3	31.22645	99.7	99.1
C. briggsae	TWN1824	74	107338063	12910095	7	5.137031	29	0.906833	51	99.385	281940	10007	26.12383	99.5	99.1
C. briggsae	ECA2670	94	108388242	7185669	11	3.508942	43	0.606008	81	99.731	236800	9840.53	21.57627	99.5	99
C. briggsae	ECA3889	72	107956976	11302558	7	5.880495	27	0.9996	57	99.706	343327	5867.54	18.65264	99.5	99
C. briggsae	EG6271	89	105615003	8462186	18	1.933542	51	0.699483	85	99.885	137645	12383.4	15.78253	99.6	99
C. briggsae	JU1341	62	107292807	9664122	9	3.670507	35	0.932189	56	99.840	149346	13299.6	18.39113	99.6	99
C. briggsae	NIC1660	93	106026494	5245040	16	2.231255	51	0.539458	88	99.866	107723	11104.9	11.07642	99.7	99
C. briggsae	VX34	98	106729376	8164949	16	2.132117	50	0.67974	91	99.822	114100	11163.3	11.79382	99.6	99
C. briggsae	BRC20075	105	105888800	12402284	8	3.705967	36	0.439312	86	99.449	342016	5731.13	18.14943	99.3	98.9
C. briggsae	BRC20341	198	105882524	6694031	24	1.135784	101	0.263497	174	99.326	103434	10604.2	10.15588	99.4	98.9
C. briggsae	ECA176	94	106296003	13122929	11	2.513727	44	0.643667	80	99.642	213730	9714.8	19.22541	99.5	98.9
C. briggsae	JU4058	20	106764356	17209346	6	8.02445	13	3.673866	19	99.973	256238	16628.9	39.4533	99.6	98.9
C. briggsae	NIC1667	41	106703970	15391858	5	10.355968	10	4.115437	14	99.288	559479	10691.2	55.38428	99.7	98.9
C. briggsae	QG2902	91	105440445	5516835	16	2.010288	56	0.562319	86	99.837	100330	13385.5	12.43488	99.5	98.8
C. nigoni	VX151	73	142758649	13442794	8	6.505732	24	1.24374	55	99.569	571204	15729.7	69.11437	99.8	99.5
C. nigoni	ECA2857	307	139225004	6375721	24	1.476792	110	0.252645	200	97.623	163447	11016.4	13.85075	99.7	99.4
C. nigoni	NIC2143	368	146258942	6475285	31	1.281155	145	0.176522	264	97.626	157708	11052.3	13.40797	99.7	99.4
C. nigoni	ECA2852	321	146230735	8631299	25	1.566375	110	0.216022	222	97.926	183496	11337.5	16.00297	99.8	99.3
C. nigoni	JU1418	235	131852334	4805901	33	1.238099	117	0.294827	198	99.128	141059	10970.6	11.90386	99.6	99.3
C. nigoni	JU1419	63	136281114	12252792	9	5.051564	27	1.440518	49	99.691	211989	13853.3	22.59036	99.7	99.3
C. nigoni	JU1420	43	138842942	15523518	6	7.490009	19	2.201976	35	99.773	260240	15745.3	31.51967	99.7	99.3
C. nigoni	JU1422	147	139255389	7745526	14	2.758972	55	0.633736	118	99.299	166311	13977.5	17.88163	99.7	99.2
C. nigoni	NIC2150	251	138102362	8448441	23	1.999634	77	0.41393	148	97.693	193537	10978.4	16.34405	99.8	99.2
C. nigoni	NIC2152	108	139796012	12994956	11	3.850717	35	1.244455	79	99.295	249137	14138.6	27.09576	99.8	99.2
C. nigoni	VX153	259	137713872	7992574	22	1.74876	97	0.244406	189	98.333	180050	11186.7	15.49358	99.7	99.2
C. nigoni	EG5268	607	141128490	28238438	3	21.012276	6	16.544699	52	95.448	992166	7,105.3	54.22798	99.7	99.4
C. nigoni	JU2484	568	134652797	28716961	3	20.398616	6	16.464153	35	95.93	662119	9,207.7	46.89687	99.8	99.5
C. nigoni	JU2617	467	129239438	27889088	3	19.863965	6	16.136758	15	96.299	976114	4,657.1	34.96816	99.6	99.1
C. nigoni	YR106	536	131113396	27935151	3	20.400464	6	16.686954	20	96.909	1006247	9,805.3	75.89657	99.7	99.2
C. nigoni	ZF1220	693	140001514	28075405	3	20.001117	6	17.618339	56	95.422	6592050	1,846.2	93.61725	99.7	99.1
