## Supplementary material for "*Caenorhabditis briggsae* ancestral genomic hyper-diversity contrasts with globally distributed genome-wide haplotypes": Table S11

Orthogroup ID	Number of tree tips	Number of C. nigoni tips	Number of C. briggsae tips	Has C. nigoni monophyletic group?	Has C. briggsae monophyletic group?	Number of polyphyletic clades	Is a single-copy ortholog tree?	Number of strong branches (branch length > 1e6)	Is star-like phylogeny?	Reference gene ID	Reference gene chromosome	Reference gene start	Reference gene end	Reference gene strand	Reference gene alias	In hyper-divergent region?	Strains with hyper-divergent haplotype
OG0013045	36	16	20	FALSE	FALSE	2	TRUE	4	FALSE	QX1410.16716.1	X	2938996	2941118	-	acdh-10	TRUE	ECA1174;ECA1657;ECA176;EG6271;JU3207;JU3237;JU4058;NIC1052;NIC248;PE887;QG1005;QG2641;QG2665;QG2902;QG2964;QG786;QG791;QX1796
OG0013086	36	16	20	FALSE	FALSE	1	TRUE	2	FALSE	QX1410.7706.1	III	1968729	1971601	-	rpt-6	TRUE	ECA176
OG0013379	36	16	20	FALSE	FALSE	2	TRUE	24	FALSE	QX1410.26016.1	V	15050190	15054223	-	lea-1.3	TRUE	JU3207;JU3237;NIC1529;QG786
OG0013391	36	16	20	FALSE	FALSE	2	TRUE	5	FALSE	QX1410.30421.1	II	835343	837443	-	arv-1	TRUE	ECA1174;JU4058;QX1796
OG0013418	36	16	20	FALSE	FALSE	2	TRUE	3	FALSE	QX1410.33351.1	II	14598184	14605129	+	mnat-1	TRUE	JU3207;NIC1052;QG2665
OG0013926	36	16	20	FALSE	FALSE	2	TRUE	3	FALSE	QX1410.22453.1	V	930073	930483	-	W02D7.11	TRUE	JU4058
OG0014032	36	16	20	FALSE	FALSE	2	TRUE	2	FALSE	QX1410.37377.3	X	2688312	2690719	+	C09G1.5	TRUE	JU4058;NIC1529
OG0014054	36	16	20	FALSE	FALSE	2	TRUE	5	FALSE	QX1410.16646.1	X	2393194	2394378	+	gpx-3	TRUE	QG786
OG0014403	36	16	20	FALSE	FALSE	1	TRUE	2	FALSE	QX1410.29240.1	I	10046486	10047875	+	T23B3.2	TRUE	JU3237
OG0014404	36	16	20	FALSE	FALSE	2	TRUE	11	FALSE	QX1410.29239.1	I	10039285	10040542	+	CBG25364	TRUE	JU3237
OG0014457	36	16	20	FALSE	FALSE	2	TRUE	6	FALSE	QX1410.44125.2	IV	15807033	15815630	-	gcy-37	TRUE	ECA1657;NIC248;QG2902;QX1796
OG0014471	36	16	20	FALSE	FALSE	2	TRUE	4	FALSE	QX1410.44091.1	IV	15614265	15614759	+	Y94H6A.12	TRUE	ECA1657;ECA176;PE887;QX1796
OG0014493	36	16	20	FALSE	FALSE	3	TRUE	6	FALSE	QX1410.44040.1	IV	15233162	15236196	-	dnj-15	TRUE	EG6271;QG1005;QG2665;QG786;QG791
OG0014505	36	16	20	FALSE	FALSE	2	TRUE	3	FALSE	QX1410.6851.1	IV	13749470	13750160	+	CBG24480	TRUE	JU3237
OG0015043	36	16	20	FALSE	FALSE	2	TRUE	6	FALSE	QX1410.5426.1	IV	7003347	7005087	+	C01B10.11	TRUE	ECA1174;ECA176;EG6271;JU3237;NIC1052;NIC248;QG1005;QG2641;QG2665;QG2902;QG786;QG791;QX1796
OG0015142	36	16	20	FALSE	FALSE	2	TRUE	6	FALSE	QX1410.41853.1	IV	4722447	4723089	-	vha-17	TRUE	JU4058
OG0015165	36	16	20	FALSE	FALSE	1	TRUE	2	FALSE	QX1410.41742.1	IV	4040191	4041333	+	Y11D7A.10	TRUE	JU4058;NIC1529
OG0015238	36	16	20	FALSE	FALSE	2	TRUE	2	FALSE	QX1410.41166.1	IV	568769	569746	-	Y7A9D.1	TRUE	EG6271;QG2641;QG2665;QG791
OG0015244	36	16	20	FALSE	FALSE	3	TRUE	2	FALSE	QX1410.41131.1	IV	398568	399520	-	col-138	TRUE	EG6271;JU3237;JU4058;NIC1052;QG2641;QG2665;QG2902;QG791
OG0015299	36	16	20	FALSE	FALSE	1	TRUE	2	FALSE	QX1410.22818.1	V	2308225	2309042	-	lbp-4	TRUE	JU3237
OG0016018	36	16	20	FALSE	FALSE	2	TRUE	6	FALSE	QX1410.25869.2	V	14487893	14488530	-	ZC412.10	TRUE	JU3207;JU3237;NIC1052;QG1005;QG2641;QG2665;QG2902;QG2964;QG786;QG791
OG0016071	36	16	20	FALSE	FALSE	2	TRUE	5	FALSE	QX1410.3711.2	V	16525332	16532442	+	haf-3	TRUE	JU3207
OG0016095	36	16	20	FALSE	FALSE	3	TRUE	6	FALSE	QX1410.26818.1	V	18262053	18263819	+	Y39B6A.9	TRUE	JU4058
OG0016483	36	16	20	FALSE	FALSE	2	TRUE	6	FALSE	QX1410.31026.1	II	4578032	4581283	+	C38C6.3	TRUE	JU3237
OG0016494	36	16	20	FALSE	FALSE	2	TRUE	2	FALSE	QX1410.30987.1	II	4356559	4357276	+	Y54G11A.17	TRUE	QG2641
OG0016586	36	16	20	FALSE	FALSE	2	TRUE	3	FALSE	QX1410.30492.1	II	1419651	1426816	+	atad-3	TRUE	QG2641;QG2964;QG791
OG0016609	36	16	20	FALSE	FALSE	2	TRUE	2	FALSE	QX1410.30422.1	II	843821	848552	+	T01E8.1	TRUE	ECA1174;QX1796
OG0016700	36	16	20	FALSE	FALSE	2	TRUE	4	FALSE	QX1410.34170.1	III	2332220	2333922	-	elc-1	TRUE	JU3207;JU3237;QG1005;QG2641;QG2665;QG2902;QG786;QG791
OG0016702	36	16	20	FALSE	FALSE	1	TRUE	2	FALSE	QX1410.7751.1	III	2327443	2327870	-	Y82E9BR.22	TRUE	JU3207
OG0016703	36	16	20	FALSE	FALSE	2	TRUE	4	FALSE	QX1410.7750.1	III	2323645	2327198	+	cisd-3.2	TRUE	JU3207
OG0016705	36	16	20	FALSE	FALSE	2	TRUE	4	FALSE	QX1410.7747.1	III	2307843	2312738	+	M01G5.3	TRUE	JU3207
OG0016735	36	16	20	FALSE	FALSE	2	TRUE	2	FALSE	QX1410.33934.1	III	884859	887806	-	ppk-2	TRUE	ECA1657;ECA176;EG6271;JU3207;NIC1052;NIC1529;NIC248;PE887;QG1005;QG2641;QG2665;QG2964
OG0016736	36	16	20	FALSE	FALSE	2	TRUE	10	FALSE	QX1410.33929.1	III	846910	847927	+	Y46E12A.3	TRUE	ECA1174;JU3237;JU4058;QG2902;QG786;QX1796
OG0018168	36	16	20	FALSE	FALSE	1	TRUE	2	FALSE	QX1410.30153.1	I	14957764	14969418	+	ptr-23	TRUE	JU3237
OG0018191	36	16	20	FALSE	FALSE	2	TRUE	11	FALSE	QX1410.16061.1	I	14716321	14729354	-	smp-1	TRUE	ECA1174;ECA1657;ECA176;JU3237;JU4058;NIC1052;QG1005;QG2641;QG2665;QG2964;QG786;QG791;QX1796
OG0018243	36	16	20	FALSE	FALSE	2	TRUE	4	FALSE	QX1410.33641.1	II	16236078	16238560	+	sms-5	TRUE	ECA1174;ECA1657;ECA176;NIC1529;PE887;QG1005;QG791;QX1796
OG0018429	36	16	20	FALSE	FALSE	2	TRUE	11	FALSE	QX1410.7208.2	IV	16495128	16498108	-	arrd-26	TRUE	JU4058
OG0018447	36	16	20	FALSE	FALSE	3	TRUE	4	FALSE	QX1410.44194.1	IV	16307095	16308164	+	QX1410.44194	TRUE	JU4058
OG0018963	35	16	19	FALSE	FALSE	2	TRUE	3	FALSE	QX1410.32618.1	II	11519810	11521754	+	W03C9.8	TRUE	ECA1174;JU3207;PE887;QG1005
OG0018976	35	16	19	FALSE	FALSE	3	TRUE	15	FALSE	QX1410.12969.1	II	14597583	14598142	+	F53G2.12	TRUE	JU3207;QG2665
OG0019038	35	16	19	FALSE	FALSE	2	TRUE	12	FALSE	QX1410.7185.1	IV	16350857	16353259	+	F20H11.4	TRUE	ECA1174;JU4058
OG0019110	34	15	19	FALSE	FALSE	2	TRUE	8	FALSE	QX1410.33277.1	II	14255889	14257910	-	QX1410.33277	TRUE	EG6271;JU3207;NIC1052;NIC1529;NIC248;QG1005;QG2641;QG2665;QG786;QG791
OG0019147	34	15	19	FALSE	FALSE	2	TRUE	21	FALSE	QX1410.3974.2	V	17922236	17929710	+	CBG17806	TRUE	QG2641;QG2902
OG0019253	34	15	19	FALSE	FALSE	2	TRUE	28	FALSE	QX1410.33278.2	II	14258364	14266089	-	QX1410.33278	TRUE	QG786
OG0019386	33	13	20	FALSE	FALSE	2	TRUE	2	FALSE	QX1410.36664.2	III	14076697	14077301	-	K12H4.5	TRUE	ECA1657;ECA176;EG6271;JU3207;JU4058;NIC1052;NIC248;PE887;QG1005;QG2641;QG2665;QG786
OG0019613	32	12	20	FALSE	FALSE	2	TRUE	4	FALSE	QX1410.26786.1	V	18098522	18099604	+	C08E8.10	TRUE	JU3237;JU4058;QG2641;QG2665;QG2902;QG2964;QG786
OG0019878	30	11	19	FALSE	FALSE	2	TRUE	7	FALSE	QX1410.33223.1	II	14009840	14010223	+	nspe-7	TRUE	QG2902
OG0019907	30	10	20	FALSE	FALSE	2	TRUE	19	FALSE	QX1410.26516.1	V	16842628	16849156	+	bgnt-1.2	TRUE	ECA1174;ECA1657;ECA176;JU3207;JU3237;NIC1052;NIC1529;NIC248;PE887;QG2641;QG2665;QG2902;QX1796
OG0020246	28	8	20	FALSE	FALSE	2	TRUE	10	FALSE	QX1410.41762.1	IV	4205489	4207966	+	CBG26283	TRUE	NIC1529
OG0020530	26	6	20	FALSE	FALSE	2	TRUE	8	FALSE	QX1410.43904.2	IV	14124655	14141832	+	klp-11	TRUE	JU3207;JU3237;QG2665;QG791
OG0020545	26	8	18	FALSE	FALSE	2	TRUE	7	FALSE	QX1410.26325.1	V	16048551	16048992	-	QX1410.26325	TRUE	ECA1174;QG1005;QG2641;QG2964;QG791;QX1796
OG0020710	25	5	20	FALSE	FALSE	2	TRUE	4	FALSE	QX1410.33333.1	II	14522471	14523231	-	QX1410.33333	TRUE	ECA1174;ECA176;QG2964;QG786
OG0021301	22	3	19	FALSE	FALSE	2	TRUE	19	FALSE	QX1410.23751.1	V	6100412	6101155	+	QX1410.23751	TRUE	QG1005;QG2641;QG2902;QG2964;QG786;QG791
OG0021359	22	2	20	FALSE	FALSE	2	TRUE	3	FALSE	QX1410.29873.1	I	13178058	13179269	-	CBG29897	TRUE	JU3237;QG2902
OG0021407	22	3	19	FALSE	FALSE	2	TRUE	4	FALSE	QX1410.37633.4	X	4211196	4221211	+	QX1410.37633	TRUE	QG2902
OG0022300	19	7	12	FALSE	FALSE	2	TRUE	10	FALSE	QX1410.23675.1	V	5802315	5803868	-	CBG31047	TRUE	ECA1174;ECA1657;ECA176;EG6271;JU3207;NIC1052;QG1005;QG2641;QG2665;QG2964;QG786;QG791;QX1796
OG0022648	18	6	12	FALSE	FALSE	2	TRUE	8	FALSE	QX1410.1259.1	V	5795068	5799187	-	QX1410.1259	TRUE	ECA1174;ECA1657;ECA176;EG6271;JU3207;JU3237;NIC1052;QG1005;QG2641;QG2665;QG2964;QG786;QG791;QX1796
OG0023405	16	5	11	FALSE	FALSE	2	TRUE	10	FALSE	QX1410.37579.1	X	3840253	3841474	+	QX1410.37579	TRUE	JU3237;JU4058;QG1005;QG2641;QG2665;QG2902
OG0024259	13	3	10	FALSE	FALSE	2	TRUE	5	FALSE	QX1410.26603.1	V	17167670	17168660	-	QX1410.26603	TRUE	JU3237;JU4058;NIC1529;QG2902
OG0024289	13	4	9	FALSE	FALSE	2	TRUE	9	FALSE	QX1410.26842.1	V	18415681	18416930	-	QX1410.26842	TRUE	JU4058;NIC1052;QG1005;QG2665;QG2902;QG2964;QG786
OG0024532	12	6	6	FALSE	FALSE	2	TRUE	5	FALSE	QX1410.30404.1	II	656478	658736	-	nlp-82	TRUE	QG2641;QG2665;QG2964;QG786;QG791
OG0025404	9	7	2	FALSE	FALSE	2	TRUE	3	FALSE	QX1410.32891.1	II	12671014	12672030	-	QX1410.32891	TRUE	JU4058
OG0025510	9	4	5	FALSE	FALSE	2	TRUE	4	FALSE	QX1410.26487.1	V	16696791	16698613	+	QX1410.26487	TRUE	JU3237;QG2665
OG0026010	8	6	2	FALSE	FALSE	2	TRUE	3	FALSE	QX1410.33595.1	II	16012814	16013070	+	QX1410.33595	TRUE	QG791;QX1796
OG0026130	8	6	2	FALSE	FALSE	2	TRUE	5	FALSE	QX1410.26495.1	V	16725768	16726973	-	CBG26703	TRUE	ECA1174;QG2641;QG2665
OG0026247	7	3	4	FALSE	FALSE	2	TRUE	5	FALSE	QX1410.26255.1	V	15817574	15817967	+	CBG04954	TRUE	EG6271;JU3207;JU3237;NIC1529;QG1005
OG0027125	6	3	3	FALSE	FALSE	2	TRUE	3	FALSE	QX1410.27141.1	I	38432	39382	+	QX1410.27141	TRUE	ECA1174;ECA1657;EG6271;JU3207;JU3237;NIC1052;NIC1529;NIC248;PE887;QG1005;QG2641;QG2665;QG2902;QG2964;QG786;QG791;QX1796
