## Supplementary material for "*Caenorhabditis briggsae* ancestral genomic hyper-diversity contrasts with globally distributed genome-wide haplotypes": Table S12

Group	Autosome arms	Autosome centers	X arms	X centers	fold change Autosome arms/centers	fold change X arms/centers	Stat
AD	0.0014	0.0008	0.0009	0.0006	1.75	1.5	π
KD	0.0015	0.0006	0.0006	0.0004	2.5	1.5	π
TD1	0.0019	0.0008	0.0014	0.0008	2.38	1.75	π
Temperate	0.001	0.0004	0.001	0.0005	2.5	2	π
TH	0.0016	0.0005	0.0008	0.0004	3.2	2	π
Tropical	0.0021	0.0008	0.0011	0.0007	2.62	1.57	π
AD	0.0015	0.001	0.0011	0.0009	1.5	1.22	θW
KD	0.0013	0.0006	0.0007	0.0004	2.17	1.75	θW
TD1	0.002	0.001	0.0012	0.0009	2	1.33	θW
Temperate	0.0012	0.0006	0.0016	0.001	2	1.6	θW
TH	0.0019	0.0009	0.001	0.0007	2.11	1.43	θW
Tropical	0.0038	0.0019	0.0024	0.0018	2	1.33	θW
AD	-0.2979	-0.545	-0.8251	-1.0896	0.55	0.76	D_Taj
KD	0.1606	-0.1622	-0.0948	0.012	-0.99	-7.9	D_Taj
TD1	-0.3366	-0.7631	-0.1146	-0.6172	0.44	0.19	D_Taj
Temperate	-0.6571	-1.0206	-1.3933	-1.7065	0.64	0.82	D_Taj
TH	-0.7061	-1.3341	-1.0565	-1.2892	0.53	0.82	D_Taj
Tropical	-1.3051	-1.7949	-1.5586	-1.7944	0.73	0.87	D_Taj
